# Computational design of a versatile, zero-radius proximity labeling enzyme

**DOI:** 10.64898/2026.09.24.754223

**Authors:** Shizhong A. Dai, Peter E. Cavanagh, Albert Qiang, Zijuan Zhang, Qixiang Geng, Maribel Anguiano, Andrew G. Xue, Tsutomu Matsui, Khanh Nguyen, Namrata D. Udeshi, Sam Pellock, Brian Hie, Steven A. Carr, Christina Kim, Nathanael S. Gray, Wei Qin, Alice Y. Ting

**Affiliations:** Department of Genetics, Stanford University.; Department of Biochemistry, Stanford University.; School of Pharmaceutical Sciences, Tsinghua-Peking Center for Life Sciences, Tsinghua University.; Chemical and Systems Biology, Stanford University.; Princeton Neuroscience Institute; Omenn-Darling Bioengineering Institute; Biophysics program, Stanford University; Stanford Synchrotron Radiation Lightsource, SLAC National Accelerator Laboratory, Stanford University.; Broad Institute of MIT and Harvard; Institute for Protein Design; Department of Chemical Engineering and Stanford Data Science, Stanford University.; Arc Institute; Howard Hughes Medical Institute; Departments of Biology, and by courtesy, Chemistry; Chan Zuckerberg Biohub – San Francisco; The Phil & Penny Knight Initiative for Brain Resilience at the Wu Tsai Neurosciences Institute, Stanford University.

## Abstract

The ability to map protein interactomes and organelle proteomes is foundational for achieving a molecular understanding of living cells. Proximity labeling (PL) provides a powerful strategy for this, but existing enzymes and photocatalysts are limited by their spatial resolution, reliance on biotin, and/or *in vivo* compatibility. Here we report FlexID, an engineered promiscuous ligase that catalyzes the rapid attachment of diverse small-molecule probes to proximal endogenous proteins. Critically, FlexID operates through a zero-radius, direct-contact mechanism, offering superior spatial precision compared to existing PL tools. We engineered FlexID by combining the strengths of sequence-and structure-trained computational models to enhance its catalytic activity and structural stability. Biophysical analysis revealed that specific conformational changes in FlexID improve its ability to recognize diverse target proteins while simultaneously preventing the premature release of the reactive intermediate. We demonstrate FlexID’s versatility through *in vivo* proximity labeling, comprehensive organelle proteome mapping, and a high-throughput, fluorescence-based screen for molecular glues. Our work shows that computational methods can be harnessed to create mechanistically distinct PL enzymes and establishes FlexID as a flexible, high-resolution tool for mapping protein interactions and proteomes in living cells.
