## Extended Data Table 2 for "Computational design of a versatile, zero-radius proximity labeling enzyme"

### Sheet: Tab 1. Summary
Protein ID	Gene	Protein Description	Peptide
O00193	SMAP	Small acidic protein	TGEEDkK
Q9NYF8-2	BCLAF1	Isoform 2 of Bcl-2-associated transcription factor 1	EREEEFkTHHEMK
Q86UE4	MTDH	Protein LYRIC	SDAkAVQNSSR
O95757	HSPA4L	Heat shock 70 kDa protein 4L	MQVDQEEGHQkCHAEHTPEEEIDHTGAK
Q14739	LBR	Delta(14)-sterol reductase LBR	SASASHQADIkEAR
O94822-3	LTN1	Isoform 3 of E3 ubiquitin-protein ligase listerin	ENEkCVSSEGEK
Q9NYF8-2	BCLAF1	Isoform 2 of Bcl-2-associated transcription factor 1	EEEFkTHHEMK
P61247	RPS3A	Small ribosomal subunit protein eS1	ATGDETGAkVER
P67809	YBX1	Y-box-binding protein 1	NYQQNYQNSESGEkNEGSESAPEGQAQQR
Q14247-2	CTTN	Isoform 2 of Src substrate cortactin	WGAkTVQGSGHQEHINIHK
P33981-2	TTK	Isoform 2 of Dual specificity protein kinase TTK	AAkTLYEHYSGGESHNSSSSK
Q9Y6X4	FAM169A	Soluble lamin-associated protein of 75 kDa	DAFASTSEGHDkTSVSTHTR
O95674	CDS2	Phosphatidate cytidylyltransferase 2	VAHEPVAPPEDkESESEAK
Q8TCJ2	STT3B	Dolichyl-diphosphooligosaccharide--protein glycosyltransferase subunit STT3B	ENPPVEDSSDEDDkR
Q9UGP8	SEC63	Translocation protein SEC63 homolog	EQSICAAEEQPAEDGQGETNkNR
Q9H3P7	ACBD3	Golgi resident protein GCP60	VNATVPSNMMSVNGQAkTHTDSSEK
P61247	RPS3A	Small ribosomal subunit protein eS1	LMELHGEGSSSGkATGDETGAK
Q9UKY7	CDV3	Protein CDV3 homolog	PGDGGTASAGAAGPGAATkAVTK
Q04637-3	EIF4G1	Isoform B of Eukaryotic translation initiation factor 4 gamma 1	TIDQIHkEAEMEEHR
Q9BSJ5-2	C17orf80	Isoform 2 of Uncharacterized protein C17orf80	NSkLVVDKPEQTVK
P34932	HSPA4	Heat shock 70 kDa protein 4	EEEkMQVDQEEPHVEEQQQQTPAENK
Q02952-2	AKAP12	Isoform 2 of A-kinase anchor protein 12	VHSESDkAITPQAQEELQK
O95757	HSPA4L	Heat shock 70 kDa protein 4L	DNMDkMQVDQEEGHQK
O95873	C6orf47	Uncharacterized protein C6orf47	VSGAASEPSKEEPQVEQLGSkR
P27824-2	CANX	Isoform 2 of Calnexin	KPkAEEDEILNR
P18031	PTPN1	Tyrosine-protein phosphatase non-receptor type 1	ELSHEDLEPPPEHIPPPPRPPkR
Q15738	NSDHL	Sterol-4-alpha-carboxylate 3-dehydrogenase, decarboxylating	THLTEDTPkVNADIEK
P35610	SOAT1	Sterol O-acyltransferase 1	NPAkESLETPSNGR
Q8NFQ8	TOR1AIP2	Torsin-1A-interacting protein 2	EPLDPDPSHSPSDkVGR
O95298-2	NDUFC2	Isoform 4 of NADH dehydrogenase [ubiquinone] 1 subunit C2	LHPEDFPEEDkK
P28290-2	ITPRID2	Isoform 2 of Protein ITPRID2	YTPEEEQELEkR
Q14247-2	CTTN	Isoform 2 of Src substrate cortactin	QDkCALGWDHQEK
Q9Y3E5	PTRH2	Peptidyl-tRNA hydrolase 2, mitochondrial	TSkTHTDTESEASILGDSGEYK
Q8TEY7-2	USP33	Isoform 2 of Ubiquitin carboxyl-terminal hydrolase 33	INkVNSEGEFDK
P05783	KRT18	Keratin, type I cytoskeletal 18	VVSETNDTkVLR
Q9Y5Q9	GTF3C3	General transcription factor 3C polypeptide 3	GkLSAEENPDDSEVPSSSGINSTK
Q9NP61-2	ARFGAP3	Isoform 2 of ADP-ribosylation factor GTPase-activating protein 3	DTETVLkTTGYSDRPTAR
Q15459	SF3A1	Splicing factor 3A subunit 1	IGEEEIQKPEEkVTWDGHSGSMAR
O94822-3	LTN1	Isoform 3 of E3 ubiquitin-protein ligase listerin	FADEILESNkENEkCVSSEGEK
Q9NZI8	IGF2BP1	Insulin-like growth factor 2 mRNA-binding protein 1	DTkTADEVPLK
P46821	MAP1B	Microtubule-associated protein 1B	SPSDSGYSYETIGkTTK
P46821	MAP1B	Microtubule-associated protein 1B	SPDEEDYDYESYEkTTR
Q96CT7	CCDC124	Coiled-coil domain-containing protein 124	AkSHLEVPLEENVNR
O00429-4	DNM1L	Isoform 3 of Dynamin-1-like protein	DkVASGGGGVGDGVQEPTTGNWR
Q96KA5-2	CLPTM1L	Isoform 2 of Lipid scramblase CLPTM1L	VNEFGESYEEkATR
O00161	SNAP23	Synaptosomal-associated protein 23	AYkTTWGDGGENSPCNVVSK
P78527-2	PRKDC	Isoform 2 of DNA-dependent protein kinase catalytic subunit	SDYSEAAkQYDEALNK
Q6PJT7-10	ZC3H14	Isoform 10 of Zinc finger CCCH domain-containing protein 14	NNSEkMSMEDENFR
O60841	EIF5B	Eukaryotic translation initiation factor 5B	SkVTVDTGVIPASEEK
Q8WUQ7-2	CACTIN	Isoform 2 of Splicing factor Cactin	EAEHFkTWEEQEDNFHLQQAK
Q9UQN3-2	CHMP2B	Isoform 2 of Charged multivesicular body protein 2b	SLPSASTSkATISDEEIER
O95551-2	TDP2	Isoform 2 of Tyrosyl-DNA phosphodiesterase 2	RPETISEPkTYVDLTNEETTDSTTSK
P51858	HDGF	Hepatoma-derived growth factor	GNAEGSSDEEGkLVIDEPAK
Q9NY93-2	DDX56	Isoform 2 of Probable ATP-dependent RNA helicase DDX56	LkTYFEDNPR
P46821	MAP1B	Microtubule-associated protein 1B	ITSFPESEGYSYETSTkTTR
P08670	VIM	Vimentin	TNEkVELQELNDR
Q99460-2	PSMD1	Isoform 2 of 26S proteasome non-ATPase regulatory subunit 1	DSDSMETEEkTSSAFVGK
Q86UE4	MTDH	Protein LYRIC	EVDEGAWETkISHR
O95999	BCL10	B-cell lymphoma/leukemia 10	GLkCSSCEPFPDGATNNLSR
P61026	RAB10	Ras-related protein Rab-10	TPVkEPNSENVDISSGGGVTGWK
Q9HCK1	ZDBF2	DBF4-type zinc finger-containing protein 2	STEFSGSkTSLDSGVPHYSVTEPQVAVNK
A2RRP1-2	NBAS	Isoform 2 of NBAS subunit of NRZ tethering complex	DSkVTYADTLNHLEK
Q00765	REEP5	Receptor expression-enhancing protein 5	kATVNLLGEEK
Q14694-2	USP10	Isoform 2 of Ubiquitin carboxyl-terminal hydrolase 10	LLSPSNEkLTISNGPK
Q9UKX7-2	NUP50	Isoform 2 of Nuclear pore complex protein Nup50	NSESESNkVAAETQSPSLFGSTK
Q9UEY8-2	ADD3	Isoform 1 of Gamma-adducin	DDMHDVEDELAkR
P05787-2	KRT8	Isoform 2 of Keratin, type II cytoskeletal 8	DGkLVSESSDVLPK
P55265-2	ADAR	Isoform 2 of Double-stranded RNA-specific adenosine deaminase	ESEkTAESQTPTPSATSFFSGK
P07197	NEFM	Neurofilament medium polypeptide	VEEHEETFEEkLVSTK
P07197	NEFM	Neurofilament medium polypeptide	EEEkGVVTNGLDLSPADEK
P43487-2	RANBP1	Isoform 2 of Ran-specific GTPase-activating protein	AAAkDTHEDHDTSTENTDESNHDPQFEPIVSLPEQEIK
Q05655	PRKCD	Protein kinase C delta type	TGVAGEDMQDNSGTYGkIWEGSSK
Q05655	PRKCD	Protein kinase C delta type	SDSASSEPVGIYQGFEkK
Q96KC8	DNAJC1	DnaJ homolog subfamily C member 1	PIkTATTLPDDMITQR
Q9Y3I0	RTCB	RNA-splicing ligase RtcB homolog	VASPkLVMEEAPESYK
P49790-2	NUP153	Isoform 2 of Nuclear pore complex protein Nup153	TSQLGDSPFYPGkTTYGGAAAAVR
Q02790	FKBP4	Peptidyl-prolyl cis-trans isomerase FKBP4	TAEEMkATESGAQSAPLPMEGVDISPK
O43823	AKAP8	A-kinase anchor protein 8	QFQLYEEPDTkLAR
Q8IY81	FTSJ3	pre-rRNA 2'-O-ribose RNA methyltransferase FTSJ3	EVEVQAkTVTELVTK
O00193	SMAP	Small acidic protein	INEELESQYQQSMDSkLSGR
P50402	EMD	Emerin	KEDALLYQSkGYNDDYYEESYFTTR
O76021	RSL1D1	Ribosomal L1 domain-containing protein 1	AQVkATNESEDEIPQLVPIGK
O00273-2	DFFA	Isoform DFF35 of DNA fragmentation factor subunit alpha	QEESkAAFGEEVDAVDTGISR
P46821	MAP1B	Microtubule-associated protein 1B	TPEDGDYSYEIIEkTTR
P30519	HMOX2	Heme oxygenase 2	CPFYAAEQDkGALEGSSCPFR
P22234-2	PAICS	Isoform 2 of Bifunctional phosphoribosylaminoimidazole carboxylase/phosphoribosylaminoimidazole succinocarboxamide synthetase	TkEVYELLDSPGK
Q5T8D3-2	ACBD5	Isoform 2 of Acyl-CoA-binding domain-containing protein 5	SSDITSDLGNVLTSTPNAkTVNGK
Q9UBB4-2	ATXN10	Isoform 2 of Ataxin-10	TVLkLASEEPPDDEEALATIR
P07814	EPRS1	Bifunctional glutamate/proline--tRNA ligase	EkTHVADFAPEVAWVTR
Q8WWM7-2	ATXN2L	Isoform 2 of Ataxin-2-like protein	FNEENYGVkTTYDSSLSSYTVPLEK
P10809	HSPD1	60 kDa heat shock protein, mitochondrial	NIGAkLVQDVANNTNEEAGDGTTTATVLAR
Q07065	CKAP4	Cytoskeleton-associated protein 4	GGHGAASPSEkGAHPSGGADDVAK
P27824-2	CANX	Isoform 2 of Calnexin	kTDAPQPDVK
Q02790	FKBP4	Peptidyl-prolyl cis-trans isomerase FKBP4	AEASSGDHPTDTEMKEEQkSNTAGSQSQVETEA
Q9UHB6-2	LIMA1	Isoform Alpha of LIM domain and actin-binding protein 1	HEVEkSEISENTDASGK
P18124	RPL7	Large ribosomal subunit protein uL30	kTTHFVEGGDAGNR
Q16543	CDC37	Hsp90 co-chaperone Cdc37	SMVNTkPEKTEEDSEEVR
Q6ZWT7	MBOAT2	Lysophospholipid acyltransferase 2	SYHITQSGENGkEETQYER
O15355	PPM1G	Protein phosphatase 1G	NTAELQPESGkR
Q9UBU9	NXF1	Nuclear RNA export factor 1	ADEGkSYSEHDDER
Q32MZ4-2	LRRFIP1	Isoform 2 of Leucine-rich repeat flightless-interacting protein 1	QkIAAESSENVDCPENPK
P27824-2	CANX	Isoform 2 of Calnexin	DkGDEEEEGEEKLEEK
Q00839-2	HNRNPU	Isoform 2 of Heterogeneous nuclear ribonucleoprotein U	GIkTCNCETEDYGEK
Q12931-2	TRAP1	Isoform 2 of Heat shock protein 75 kDa, mitochondrial	MQQLAkTQEER
Q15042-4	RAB3GAP1	Isoform 3 of Rab3 GTPase-activating protein catalytic subunit	FGTEkCEQEEEKEDLER
Q96JJ7	TMX3	Protein disulfide-isomerase TMX3	YEVSkSENENQEQIEESK
P19338	NCL	Nucleolin	TVTPAkAVTTPGK
Q86T82-2	USP37	Isoform 2 of Ubiquitin carboxyl-terminal hydrolase 37	NSQSLSTEVGkTTR
Q96S66-2	CLCC1	Isoform 2 of Chloride channel CLIC-like protein 1	ETGGILGEGTPkESSTESSQSAKPVSGQDTSGNTEGSPAAEK
Q07157-2	TJP1	Isoform Short of Tight junction protein ZO-1	PTSQNQFSEHDkTLYR
P04035-2	HMGCR	Isoform 2 of 3-hydroxy-3-methylglutaryl-coenzyme A reductase	NNQkCDSVEEETGINR
P49321	NASP	Nuclear autoantigenic sperm protein	GGAAPEGPNEAEVTSGkPEQEVPDAEEEKSVSGTDVQEECR
P27816-4	MAP4	Isoform 4 of Microtubule-associated protein 4	STQTVAkTTTAAAVASTGPSSR
P48651-2	PTDSS1	Isoform 2 of Phosphatidylserine synthase 1	EkTYSECEDGTYSPEISWHHR
Q07960	ARHGAP1	Rho GTPase-activating protein 1	SDDSkSSSPELVTHLK
O75427	LRCH4	Leucine-rich repeat and calponin homology domain-containing protein 4	YDGGLDSGFHSVDSGSkR
P13639	EEF2	Elongation factor 2	FAAkGEGQLGPAER
P42858	HTT	Huntingtin	TNTPkAISEEEEEVDPNTQNPK
Q96S66-2	CLCC1	Isoform 2 of Chloride channel CLIC-like protein 1	ETGGILGEGTPkESSTESSQSAK
P38398-4	BRCA1	Isoform 4 of Breast cancer type 1 susceptibility protein	QSPkVTFECEQK
Q9UKV3-5	ACIN1	Isoform 4 of Apoptotic chromatin condensation inducer in the nucleus	EMkTTSPLEEEER
Q9H5Q4	TFB2M	Dimethyladenosine transferase 2, mitochondrial	QEDEkVVNMHPQDFK
P27144	AK4	Adenylate kinase 4, mitochondrial	ENIkASTEVGEMAK
Q9H098-2	FAM107B	Isoform 2 of Protein FAM107B	QkLQEEQENAPEFVK
Q04637-3	EIF4G1	Isoform B of Eukaryotic translation initiation factor 4 gamma 1	LLkNHDEESLECLCR
Q15042-4	RAB3GAP1	Isoform 3 of Rab3 GTPase-activating protein catalytic subunit	AAAMTPPEEELkR
Q96N66-2	MBOAT7	Isoform 2 of Lysophospholipid acyltransferase 7	AASQPTSLAPEkLR
P22059	OSBP	Oxysterol-binding protein 1	EAEAMkATEDGTPYDPYK
P78316-2	NOP14	Isoform 2 of Nucleolar protein 14	DGkMNVEEDVQEEQSK
Q5JTV8-3	TOR1AIP1	Isoform 3 of Torsin-1A-interacting protein 1	YEATSVQQkVNFSEEGETEEDDQDSSHSSVTTVK
Q9NP61-2	ARFGAP3	Isoform 2 of ADP-ribosylation factor GTPase-activating protein 3	DTETVLkTTGYSDR
P48444	ARCN1	Coatomer subunit delta	LkSEGETIMSSSMGK
B5ME19	EIF3CL	Eukaryotic translation initiation factor 3 subunit C-like protein	QLTPPEGSSkSEQDQAENEGEDSAVLMER
Q9Y5P4-2	CERT1	Isoform 2 of Ceramide transfer protein	DkVVEDDEDDFPTTR
Q13620-1	CUL4B	Isoform 2 of Cullin-4B	LYAAEGQkLMQER
Q15293	RCN1	Reticulocalbin-1	EDSkTFDQLTPDESK
P78362-2	SRPK2	Isoform 2 of SRSF protein kinase 2	LkTTGLEEAAEAETAK
P18031	PTPN1	Tyrosine-protein phosphatase non-receptor type 1	IkLHQEDNDYINASLIK
P53367-2	ARFIP1	Isoform A of Arfaptin-1	AQESPkNSAAEIPVTSNGEVDDSR
Q8WWI1-2	LMO7	Isoform 2 of LIM domain only protein 7	IYGENGSkSMSDVSAEDVQNLR
Q92598-2	HSPH1	Isoform Beta of Heat shock protein 105 kDa	NNFGAEPPHQNGECYPNEkNSVNMDLD
P18583-10	SON	Isoform J of Protein SON	TkSHDDGNIDLESDSFLK
P16949-2	STMN1	Isoform 2 of Stathmin	EVLQkAIEENNNFSK
Q15042-4	RAB3GAP1	Isoform 3 of Rab3 GTPase-activating protein catalytic subunit	SAFEEEGkETADITHALSK
P08670	VIM	Vimentin	ETNLDSLPLVDTHSkR
Q9H1A4	ANAPC1	Anaphase-promoting complex subunit 1	ITIAPQkLQVEQEENR
O15111	CHUK	Inhibitor of nuclear factor kappa-B kinase subunit alpha	SkTVYEGPFASR
P51858-2	HDGF	Isoform 2 of Hepatoma-derived growth factor	EAATLEVERPLPMEVEkNSTPSEPGSGR
P78310-2	CXADR	Isoform 2 of Coxsackievirus and adenovirus receptor	SYIGSNHSSLGSMSPSNMEGYSkTQYNQVPSEDFER
P49773	HINT1	Adenosine 5'-monophosphoramidase HINT1	ADEIAkAQVAR
P10809	HSPD1	60 kDa heat shock protein, mitochondrial	TVIIEQSWGSPkVTK
P35268	RPL22	Large ribosomal subunit protein eL22	SkITVTSEVPFSK
O75845	SC5D	Lathosterol oxidase	NEkLFNGEFTK
P84157	MXRA7	Matrix-remodeling-associated protein 7	DNkETFGEMSDGDVQEQLR
Q15121-2	PEA15	Isoform 2 of Astrocytic phosphoprotein PEA-15	ISEEDELDTkLTR
P17844	DDX5	Probable ATP-dependent RNA helicase DDX5	ENkTIVFVETK
Q9H8H0	NOL11	Nucleolar protein 11	MEEQTEILQNGFNPEEDkCNNCDQELNK
Q9H2U2-2	PPA2	Isoform 2 of Inorganic pyrophosphatase 2, mitochondrial	DkSTNCFGDNDPIDVCEIGSK
Q9UI14	RABAC1	Prenylated Rab acceptor protein 1	DQQkDAEAEGLSGTTLLPK
P46060	RANGAP1	Ran GTPase-activating protein 1	LAETLAkTQVAGGQLSFK
Q8IXW5-2	RPAP2	Isoform 2 of Putative RNA polymerase II subunit B1 CTD phosphatase RPAP2	YVLGEETTkSQDSEEHDSTFPLIDSSSQNQIR
P50454	SERPINH1	Serpin H1	EkLQIVEMPLAHK
Q8ND56-2	LSM14A	Isoform 2 of Protein LSM14 homolog A	TkSFFDNISCDDNR
Q96QD8	SLC38A2	Sodium-coupled neutral amino acid symporter 2	QAALkSHYADVDPENQNFLLESNLGK
O43237-2	DYNC1LI2	Isoform 2 of Cytoplasmic dynein 1 light intermediate chain 2	SGQkTVLSNVQEELDR
P61247	RPS3A	Small ribosomal subunit protein eS1	LITEDVQGkNCLTNFHGMDLTR
Q71F23-2	CENPU	Isoform 2 of Centromere protein U	ELNIVLPEFEkTHLEHQQR
Q92538-2	GBF1	Isoform 2 of Golgi-specific brefeldin A-resistance guanine nucleotide exchange factor 1	DELFkQTVIQDPMPMEPQGQKPLASAHLTSAAGDTR
Q9HB71-3	CACYBP	Isoform 3 of Calcyclin-binding protein	EKPSYDTETDPSEGLMNVLkK
P61978-2	HNRNPK	Isoform 2 of Heterogeneous nuclear ribonucleoprotein K	METEQPEETFPNTETNGEFGkR
Q6NZY4-2	ZCCHC8	Isoform 2 of Zinc finger CCHC domain-containing protein 8	TSEkQTLDEPEVPEIFTK
O95819-2	MAP4K4	Isoform 2 of Mitogen-activated protein kinase kinase kinase kinase 4	AASSLNLSNGETESVkTMIVHDDVESEPAMTPSK
O60264	SMARCA5	SWI/SNF-related matrix-associated actin-dependent regulator of chromatin subfamily A member 5	QkIAFTEWIEPPKR
O43583	DENR	Density-regulated protein	NFPNEFAkLTVENSPK
Q9Y2J2-2	EPB41L3	Isoform 2 of Band 4.1-like protein 3	EEGGEEVAkAVLEQEETAAASR
Q96EI5-2	TCEAL4	Isoform 2 of Transcription elongation factor A protein-like 4	MEkLYSENEGMASNQGK
P50542-2	PEX5	Isoform 2 of Peroxisomal targeting signal 1 receptor	AkSAIESDVDFWDK
P43307-2	SSR1	Isoform 2 of Translocon-associated protein subunit alpha	RPIQkVEMGTSSQNDVDMSWIPQETLNQINK
O95295	SNAPIN	SNARE-associated protein Snapin	INEDQkVALDLDPYVK
P49792	RANBP2	E3 SUMO-protein ligase RanBP2	TIEFGkTNFVQPMPGEGLR
O75821	EIF3G	Eukaryotic translation initiation factor 3 subunit G	PTGDFDSKPSWADQVEEEGEDDkCVTSELLK
O00767	SCD	Stearoyl-CoA desaturase	VLQNGGDkLETMPLYLEDDIRPDIK
Q86TB9-4	PATL1	Isoform 4 of Protein PAT1 homolog 1	LSkMVIENELEDPAIMR
P53618	COPB1	Coatomer subunit beta	EAGELKPEEEITVGPVQkLVTEMGTYATQSALSSSR
P49959-2	MRE11	Isoform 2 of Double-strand break repair protein MRE11	QkNTNEEDDEVR
Q9Y2W1	THRAP3	Thyroid hormone receptor-associated protein 3	EESAASGGAAYTkR
P30519	HMOX2	Heme oxygenase 2	NSGALEkENQMR
Q86V48-2	LUZP1	Isoform 2 of Leucine zipper protein 1	DAGMENESVkSVR
P28288	ABCD3	ATP-binding cassette sub-family D member 3	HLkSTHSELLEDYYQSGR
P20700	LMNB1	Lamin-B1	kSMYEEEINETR
P51572-2	BCAP31	Isoform 2 of B-cell receptor-associated protein 31	LQAAVDGPMDkK
O43432-3	EIF4G3	Isoform 3 of Eukaryotic translation initiation factor 4 gamma 3	VLESEQDkMSQGFHPER
Q8WWY3-2	PRPF31	Isoform 2 of U4/U6 small nuclear ribonucleoprotein Prp31	VDSFHESTEGkVGYELK
Q5JTV8-3	TOR1AIP1	Isoform 3 of Torsin-1A-interacting protein 1	QPSVLSSGYQkTPQEWAPQTAR
Q8N5K1	CISD2	CDGSH iron-sulfur domain-containing protein 2	ENPkVVNEINIEDLCLTK
O14530-2	TXNDC9	Isoform 2 of Thioredoxin domain-containing protein 9	VLEHQLLQTTkLVEEHLDSEIQK

### Sheet: Tab 2. Peptides from Rep 1
Protein ID	Gene	Protein Description	Peptide
O00193	SMAP	Small acidic protein	TGEEDkK
Q9NYF8-2	BCLAF1	Isoform 2 of Bcl-2-associated transcription factor 1	EREEEFkTHHEMK
Q86UE4	MTDH	Protein LYRIC	SDAkAVQNSSR
O95757	HSPA4L	Heat shock 70 kDa protein 4L	MQVDQEEGHQkCHAEHTPEEEIDHTGAK
Q14739	LBR	Delta(14)-sterol reductase LBR	SASASHQADIkEAR
O94822-3	LTN1	Isoform 3 of E3 ubiquitin-protein ligase listerin	ENEkCVSSEGEK
Q9NYF8-2	BCLAF1	Isoform 2 of Bcl-2-associated transcription factor 1	EEEFkTHHEMK
P61247	RPS3A	Small ribosomal subunit protein eS1	ATGDETGAkVER
P67809	YBX1	Y-box-binding protein 1	NYQQNYQNSESGEkNEGSESAPEGQAQQR
Q14247-2	CTTN	Isoform 2 of Src substrate cortactin	WGAkTVQGSGHQEHINIHK
P33981-2	TTK	Isoform 2 of Dual specificity protein kinase TTK	AAkTLYEHYSGGESHNSSSSK
Q9Y6X4	FAM169A	Soluble lamin-associated protein of 75 kDa	DAFASTSEGHDkTSVSTHTR
O95674	CDS2	Phosphatidate cytidylyltransferase 2	VAHEPVAPPEDkESESEAK
Q8TCJ2	STT3B	Dolichyl-diphosphooligosaccharide--protein glycosyltransferase subunit STT3B	ENPPVEDSSDEDDkR
Q9UGP8	SEC63	Translocation protein SEC63 homolog	EQSICAAEEQPAEDGQGETNkNR
Q9H3P7	ACBD3	Golgi resident protein GCP60	VNATVPSNMMSVNGQAkTHTDSSEK
P61247	RPS3A	Small ribosomal subunit protein eS1	LMELHGEGSSSGkATGDETGAK
Q9UKY7	CDV3	Protein CDV3 homolog	PGDGGTASAGAAGPGAATkAVTK
Q04637-3	EIF4G1	Isoform B of Eukaryotic translation initiation factor 4 gamma 1	TIDQIHkEAEMEEHR
Q9BSJ5-2	C17orf80	Isoform 2 of Uncharacterized protein C17orf80	NSkLVVDKPEQTVK
P34932	HSPA4	Heat shock 70 kDa protein 4	EEEkMQVDQEEPHVEEQQQQTPAENK
Q02952-2	AKAP12	Isoform 2 of A-kinase anchor protein 12	VHSESDkAITPQAQEELQK
O95757	HSPA4L	Heat shock 70 kDa protein 4L	DNMDkMQVDQEEGHQK
O95873	C6orf47	Uncharacterized protein C6orf47	VSGAASEPSKEEPQVEQLGSkR
P27824-2	CANX	Isoform 2 of Calnexin	KPkAEEDEILNR
P18031	PTPN1	Tyrosine-protein phosphatase non-receptor type 1	ELSHEDLEPPPEHIPPPPRPPkR
Q15738	NSDHL	Sterol-4-alpha-carboxylate 3-dehydrogenase, decarboxylating	THLTEDTPkVNADIEK
P35610	SOAT1	Sterol O-acyltransferase 1	NPAkESLETPSNGR
Q8NFQ8	TOR1AIP2	Torsin-1A-interacting protein 2	EPLDPDPSHSPSDkVGR
O95298-2	NDUFC2	Isoform 4 of NADH dehydrogenase [ubiquinone] 1 subunit C2	LHPEDFPEEDkK
P28290-2	ITPRID2	Isoform 2 of Protein ITPRID2	YTPEEEQELEkR
Q14247-2	CTTN	Isoform 2 of Src substrate cortactin	QDkCALGWDHQEK
Q9Y3E5	PTRH2	Peptidyl-tRNA hydrolase 2, mitochondrial	TSkTHTDTESEASILGDSGEYK
Q8TEY7-2	USP33	Isoform 2 of Ubiquitin carboxyl-terminal hydrolase 33	INkVNSEGEFDK
P05783	KRT18	Keratin, type I cytoskeletal 18	VVSETNDTkVLR
Q9Y5Q9	GTF3C3	General transcription factor 3C polypeptide 3	GkLSAEENPDDSEVPSSSGINSTK
Q9NP61-2	ARFGAP3	Isoform 2 of ADP-ribosylation factor GTPase-activating protein 3	DTETVLkTTGYSDRPTAR
Q15459	SF3A1	Splicing factor 3A subunit 1	IGEEEIQKPEEkVTWDGHSGSMAR
O94822-3	LTN1	Isoform 3 of E3 ubiquitin-protein ligase listerin	FADEILESNkENEkCVSSEGEK
Q9NZI8	IGF2BP1	Insulin-like growth factor 2 mRNA-binding protein 1	DTkTADEVPLK
P46821	MAP1B	Microtubule-associated protein 1B	SPSDSGYSYETIGkTTK
P46821	MAP1B	Microtubule-associated protein 1B	SPDEEDYDYESYEkTTR
Q96CT7	CCDC124	Coiled-coil domain-containing protein 124	AkSHLEVPLEENVNR
O00429-4	DNM1L	Isoform 3 of Dynamin-1-like protein	DkVASGGGGVGDGVQEPTTGNWR
Q96KA5-2	CLPTM1L	Isoform 2 of Lipid scramblase CLPTM1L	VNEFGESYEEkATR
O00161	SNAP23	Synaptosomal-associated protein 23	AYkTTWGDGGENSPCNVVSK
P78527-2	PRKDC	Isoform 2 of DNA-dependent protein kinase catalytic subunit	SDYSEAAkQYDEALNK
Q6PJT7-10	ZC3H14	Isoform 10 of Zinc finger CCCH domain-containing protein 14	NNSEkMSMEDENFR
O60841	EIF5B	Eukaryotic translation initiation factor 5B	SkVTVDTGVIPASEEK
Q8WUQ7-2	CACTIN	Isoform 2 of Splicing factor Cactin	EAEHFkTWEEQEDNFHLQQAK
Q9UQN3-2	CHMP2B	Isoform 2 of Charged multivesicular body protein 2b	SLPSASTSkATISDEEIER
O95551-2	TDP2	Isoform 2 of Tyrosyl-DNA phosphodiesterase 2	RPETISEPkTYVDLTNEETTDSTTSK
P51858	HDGF	Hepatoma-derived growth factor	GNAEGSSDEEGkLVIDEPAK
Q9NY93-2	DDX56	Isoform 2 of Probable ATP-dependent RNA helicase DDX56	LkTYFEDNPR
P46821	MAP1B	Microtubule-associated protein 1B	ITSFPESEGYSYETSTkTTR
P08670	VIM	Vimentin	TNEkVELQELNDR
Q99460-2	PSMD1	Isoform 2 of 26S proteasome non-ATPase regulatory subunit 1	DSDSMETEEkTSSAFVGK
Q86UE4	MTDH	Protein LYRIC	EVDEGAWETkISHR
O95999	BCL10	B-cell lymphoma/leukemia 10	GLkCSSCEPFPDGATNNLSR
P61026	RAB10	Ras-related protein Rab-10	TPVkEPNSENVDISSGGGVTGWK
Q9HCK1	ZDBF2	DBF4-type zinc finger-containing protein 2	STEFSGSkTSLDSGVPHYSVTEPQVAVNK
A2RRP1-2	NBAS	Isoform 2 of NBAS subunit of NRZ tethering complex	DSkVTYADTLNHLEK
Q00765	REEP5	Receptor expression-enhancing protein 5	kATVNLLGEEK
Q14694-2	USP10	Isoform 2 of Ubiquitin carboxyl-terminal hydrolase 10	LLSPSNEkLTISNGPK
Q9UKX7-2	NUP50	Isoform 2 of Nuclear pore complex protein Nup50	NSESESNkVAAETQSPSLFGSTK
Q9UEY8-2	ADD3	Isoform 1 of Gamma-adducin	DDMHDVEDELAkR
P05787-2	KRT8	Isoform 2 of Keratin, type II cytoskeletal 8	DGkLVSESSDVLPK
P55265-2	ADAR	Isoform 2 of Double-stranded RNA-specific adenosine deaminase	ESEkTAESQTPTPSATSFFSGK
P07197	NEFM	Neurofilament medium polypeptide	VEEHEETFEEkLVSTK
P07197	NEFM	Neurofilament medium polypeptide	EEEkGVVTNGLDLSPADEK
P43487-2	RANBP1	Isoform 2 of Ran-specific GTPase-activating protein	AAAkDTHEDHDTSTENTDESNHDPQFEPIVSLPEQEIK
Q05655	PRKCD	Protein kinase C delta type	TGVAGEDMQDNSGTYGkIWEGSSK
Q05655	PRKCD	Protein kinase C delta type	SDSASSEPVGIYQGFEkK
Q96KC8	DNAJC1	DnaJ homolog subfamily C member 1	PIkTATTLPDDMITQR
Q9Y3I0	RTCB	RNA-splicing ligase RtcB homolog	VASPkLVMEEAPESYK
P49790-2	NUP153	Isoform 2 of Nuclear pore complex protein Nup153	TSQLGDSPFYPGkTTYGGAAAAVR
Q02790	FKBP4	Peptidyl-prolyl cis-trans isomerase FKBP4	TAEEMkATESGAQSAPLPMEGVDISPK
O43823	AKAP8	A-kinase anchor protein 8	QFQLYEEPDTkLAR
Q8IY81	FTSJ3	pre-rRNA 2'-O-ribose RNA methyltransferase FTSJ3	EVEVQAkTVTELVTK
O00193	SMAP	Small acidic protein	INEELESQYQQSMDSkLSGR
P50402	EMD	Emerin	KEDALLYQSkGYNDDYYEESYFTTR
O76021	RSL1D1	Ribosomal L1 domain-containing protein 1	AQVkATNESEDEIPQLVPIGK
O00273-2	DFFA	Isoform DFF35 of DNA fragmentation factor subunit alpha	QEESkAAFGEEVDAVDTGISR
P46821	MAP1B	Microtubule-associated protein 1B	TPEDGDYSYEIIEkTTR
P30519	HMOX2	Heme oxygenase 2	CPFYAAEQDkGALEGSSCPFR
P22234-2	PAICS	Isoform 2 of Bifunctional phosphoribosylaminoimidazole carboxylase/phosphoribosylaminoimidazole succinocarboxamide synthetase	TkEVYELLDSPGK
Q5T8D3-2	ACBD5	Isoform 2 of Acyl-CoA-binding domain-containing protein 5	SSDITSDLGNVLTSTPNAkTVNGK
Q9UBB4-2	ATXN10	Isoform 2 of Ataxin-10	TVLkLASEEPPDDEEALATIR
P07814	EPRS1	Bifunctional glutamate/proline--tRNA ligase	EkTHVADFAPEVAWVTR
Q8WWM7-2	ATXN2L	Isoform 2 of Ataxin-2-like protein	FNEENYGVkTTYDSSLSSYTVPLEK
P10809	HSPD1	60 kDa heat shock protein, mitochondrial	NIGAkLVQDVANNTNEEAGDGTTTATVLAR

### Sheet: Tab 3. Peptides from Rep 2
Protein ID	Gene	Protein Description	Peptide
Q07065	CKAP4	Cytoskeleton-associated protein 4	GGHGAASPSEkGAHPSGGADDVAK
Q86UE4	MTDH	Protein LYRIC	SDAkAVQNSSR
Q9NYF8-2	BCLAF1	Isoform 2 of Bcl-2-associated transcription factor 1	EREEEFkTHHEMK
O95757	HSPA4L	Heat shock 70 kDa protein 4L	MQVDQEEGHQkCHAEHTPEEEIDHTGAK
Q14739	LBR	Delta(14)-sterol reductase LBR	SASASHQADIkEAR
O94822-3	LTN1	Isoform 3 of E3 ubiquitin-protein ligase listerin	ENEkCVSSEGEK
Q9NYF8-2	BCLAF1	Isoform 2 of Bcl-2-associated transcription factor 1	EEEFkTHHEMK
P27824-2	CANX	Isoform 2 of Calnexin	kTDAPQPDVK
P67809	YBX1	Y-box-binding protein 1	NYQQNYQNSESGEkNEGSESAPEGQAQQR
Q02790	FKBP4	Peptidyl-prolyl cis-trans isomerase FKBP4	AEASSGDHPTDTEMKEEQkSNTAGSQSQVETEA
Q9UHB6-2	LIMA1	Isoform Alpha of LIM domain and actin-binding protein 1	HEVEkSEISENTDASGK
Q9Y6X4	FAM169A	Soluble lamin-associated protein of 75 kDa	DAFASTSEGHDkTSVSTHTR
P18124	RPL7	Large ribosomal subunit protein uL30	kTTHFVEGGDAGNR
Q16543	CDC37	Hsp90 co-chaperone Cdc37	SMVNTkPEKTEEDSEEVR
Q6ZWT7	MBOAT2	Lysophospholipid acyltransferase 2	SYHITQSGENGkEETQYER
O15355	PPM1G	Protein phosphatase 1G	NTAELQPESGkR
Q9UBU9	NXF1	Nuclear RNA export factor 1	ADEGkSYSEHDDER
Q9UKY7	CDV3	Protein CDV3 homolog	PGDGGTASAGAAGPGAATkAVTK
P61247	RPS3A	Small ribosomal subunit protein eS1	LMELHGEGSSSGkATGDETGAK
Q32MZ4-2	LRRFIP1	Isoform 2 of Leucine-rich repeat flightless-interacting protein 1	QkIAAESSENVDCPENPK
P27824-2	CANX	Isoform 2 of Calnexin	DkGDEEEEGEEKLEEK
Q9BSJ5-2	C17orf80	Isoform 2 of Uncharacterized protein C17orf80	NSkLVVDKPEQTVK
Q00839-2	HNRNPU	Isoform 2 of Heterogeneous nuclear ribonucleoprotein U	GIkTCNCETEDYGEK
Q12931-2	TRAP1	Isoform 2 of Heat shock protein 75 kDa, mitochondrial	MQQLAkTQEER
P34932	HSPA4	Heat shock 70 kDa protein 4	EEEkMQVDQEEPHVEEQQQQTPAENK
Q15042-4	RAB3GAP1	Isoform 3 of Rab3 GTPase-activating protein catalytic subunit	FGTEkCEQEEEKEDLER
Q02952-2	AKAP12	Isoform 2 of A-kinase anchor protein 12	VHSESDkAITPQAQEELQK
Q96JJ7	TMX3	Protein disulfide-isomerase TMX3	YEVSkSENENQEQIEESK
O95757	HSPA4L	Heat shock 70 kDa protein 4L	DNMDkMQVDQEEGHQK
P19338	NCL	Nucleolin	TVTPAkAVTTPGK
P18031	PTPN1	Tyrosine-protein phosphatase non-receptor type 1	ELSHEDLEPPPEHIPPPPRPPkR
P27824-2	CANX	Isoform 2 of Calnexin	KPkAEEDEILNR
P35610	SOAT1	Sterol O-acyltransferase 1	NPAkESLETPSNGR
Q15738	NSDHL	Sterol-4-alpha-carboxylate 3-dehydrogenase, decarboxylating	THLTEDTPkVNADIEK
Q8NFQ8	TOR1AIP2	Torsin-1A-interacting protein 2	EPLDPDPSHSPSDkVGR
Q86T82-2	USP37	Isoform 2 of Ubiquitin carboxyl-terminal hydrolase 37	NSQSLSTEVGkTTR
Q96S66-2	CLCC1	Isoform 2 of Chloride channel CLIC-like protein 1	ETGGILGEGTPkESSTESSQSAKPVSGQDTSGNTEGSPAAEK
Q07157-2	TJP1	Isoform Short of Tight junction protein ZO-1	PTSQNQFSEHDkTLYR
O95298-2	NDUFC2	Isoform 4 of NADH dehydrogenase [ubiquinone] 1 subunit C2	LHPEDFPEEDkk
P04035-2	HMGCR	Isoform 2 of 3-hydroxy-3-methylglutaryl-coenzyme A reductase	NNQkCDSVEEETGINR
P28290-2	ITPRID2	Isoform 2 of Protein ITPRID2	YTPEEEQELEkR
P49321	NASP	Nuclear autoantigenic sperm protein	GGAAPEGPNEAEVTSGkPEQEVPDAEEEKSVSGTDVQEECR
Q9H3P7	ACBD3	Golgi resident protein GCP60	VNATVPSNMMSVNGQAkTHTDSSEK
Q14247-2	CTTN	Isoform 2 of Src substrate cortactin	QDkCALGWDHQEK
P05783	KRT18	Keratin, type I cytoskeletal 18	VVSETNDTkVLR
Q9Y3E5	PTRH2	Peptidyl-tRNA hydrolase 2, mitochondrial	TSkTHTDTESEASILGDSGEYK
Q9Y5Q9	GTF3C3	General transcription factor 3C polypeptide 3	GkLSAEENPDDSEVPSSSGINSTK
P27816-4	MAP4	Isoform 4 of Microtubule-associated protein 4	STQTVAkTTTAAAVASTGPSSR
P48651-2	PTDSS1	Isoform 2 of Phosphatidylserine synthase 1	EkTYSECEDGTYSPEISWHHR
Q07960	ARHGAP1	Rho GTPase-activating protein 1	SDDSkSSSPELVTHLK
Q9NP61-2	ARFGAP3	Isoform 2 of ADP-ribosylation factor GTPase-activating protein 3	DTETVLkTTGYSDRPTAR
O75427	LRCH4	Leucine-rich repeat and calponin homology domain-containing protein 4	YDGGLDSGFHSVDSGSkR
P13639	EEF2	Elongation factor 2	FAAkGEGQLGPAER
P42858	HTT	Huntingtin	TNTPkAISEEEEEVDPNTQNPK
O94822-3	LTN1	Isoform 3 of E3 ubiquitin-protein ligase listerin	FADEILESNKENEkCVSSEGEK
Q9NZI8	IGF2BP1	Insulin-like growth factor 2 mRNA-binding protein 1	DTkTADEVPLK
Q15459	SF3A1	Splicing factor 3A subunit 1	IGEEEIQkPEEKVTWDGHSGSMAR
Q96S66-2	CLCC1	Isoform 2 of Chloride channel CLIC-like protein 1	ETGGILGEGTPkESSTESSQSAK
P38398-4	BRCA1	Isoform 4 of Breast cancer type 1 susceptibility protein	QSPkVTFECEQK
Q9UKV3-5	ACIN1	Isoform 4 of Apoptotic chromatin condensation inducer in the nucleus	EMkTTSPLEEEER
P46821	MAP1B	Microtubule-associated protein 1B	SPSDSGYSYETIGkTTK
Q9H5Q4	TFB2M	Dimethyladenosine transferase 2, mitochondrial	QEDEkVVNMHPQDFK
P46821	MAP1B	Microtubule-associated protein 1B	SPDEEDYDYESYEkTTR
P27144	AK4	Adenylate kinase 4, mitochondrial	ENIkASTEVGEMAK
Q96CT7	CCDC124	Coiled-coil domain-containing protein 124	AkSHLEVPLEENVNR
Q9Y3I0	RTCB	RNA-splicing ligase RtcB homolog	VASPkLVMEEAPESYK
Q9H098-2	FAM107B	Isoform 2 of Protein FAM107B	QkLQEEQENAPEFVK
Q04637-3	EIF4G1	Isoform B of Eukaryotic translation initiation factor 4 gamma 1	LLkNHDEESLECLCR
Q15042-4	RAB3GAP1	Isoform 3 of Rab3 GTPase-activating protein catalytic subunit	AAAMTPPEEELkR
Q96KA5-2	CLPTM1L	Isoform 2 of Lipid scramblase CLPTM1L	VNEFGESYEEkATR
O00161	SNAP23	Synaptosomal-associated protein 23	AYkTTWGDGGENSPCNVVSK
P78527-2	PRKDC	Isoform 2 of DNA-dependent protein kinase catalytic subunit	SDYSEAAkQYDEALNK
Q96N66-2	MBOAT7	Isoform 2 of Lysophospholipid acyltransferase 7	AASQPTSLAPEkLR
P22059	OSBP	Oxysterol-binding protein 1	EAEAMkATEDGTPYDPYK
Q6PJT7-10	ZC3H14	Isoform 10 of Zinc finger CCCH domain-containing protein 14	NNSEkMSMEDENFR
P78316-2	NOP14	Isoform 2 of Nucleolar protein 14	DGkMNVEEDVQEEQSK
O60841	EIF5B	Eukaryotic translation initiation factor 5B	SkVTVDTGVIPASEEK
Q5JTV8-3	TOR1AIP1	Isoform 3 of Torsin-1A-interacting protein 1	YEATSVQQkVNFSEEGETEEDDQDSSHSSVTTVK
Q9NP61-2	ARFGAP3	Isoform 2 of ADP-ribosylation factor GTPase-activating protein 3	DTETVLkTTGYSDR
P46821	MAP1B	Microtubule-associated protein 1B	ITSFPESEGYSYETSTkTTR
P48444	ARCN1	Coatomer subunit delta	LkSEGETIMSSSMGK
P51858-2	HDGF	Isoform 2 of Hepatoma-derived growth factor	GNAEGSSDEEGkLVIDEPAK
Q9UQN3-2	CHMP2B	Isoform 2 of Charged multivesicular body protein 2b	SLPSASTSkATISDEEIER
B5ME19	EIF3CL	Eukaryotic translation initiation factor 3 subunit C-like protein	QLTPPEGSSkSEQDQAENEGEDSAVLMER
O95551-2	TDP2	Isoform 2 of Tyrosyl-DNA phosphodiesterase 2	RPETISEPkTYVDLTNEETTDSTTSK
Q9Y5P4-2	CERT1	Isoform 2 of Ceramide transfer protein	DkVVEDDEDDFPTTR
Q8WUQ7-2	CACTIN	Isoform 2 of Splicing factor Cactin	EAEHFkTWEEQEDNFHLQQAK
Q9NY93-2	DDX56	Isoform 2 of Probable ATP-dependent RNA helicase DDX56	LkTYFEDNPR
Q13620-1	CUL4B	Isoform 2 of Cullin-4B	LYAAEGQkLMQER
P08670	VIM	Vimentin	TNEkVELQELNDR
Q99460-2	PSMD1	Isoform 2 of 26S proteasome non-ATPase regulatory subunit 1	DSDSMETEEkTSSAFVGK
Q15293	RCN1	Reticulocalbin-1	EDSkTFDQLTPDESK
P78362-2	SRPK2	Isoform 2 of SRSF protein kinase 2	LkTTGLEEAAEAETAK
P61026	RAB10	Ras-related protein Rab-10	TPVkEPNSENVDISSGGGVTGWK
Q86UE4	MTDH	Protein LYRIC	EVDEGAWETkISHR
P18031	PTPN1	Tyrosine-protein phosphatase non-receptor type 1	IkLHQEDNDYINASLIK
Q9HCK1	ZDBF2	DBF4-type zinc finger-containing protein 2	STEFSGSkTSLDSGVPHYSVTEPQVAVNK
P53367-2	ARFIP1	Isoform A of Arfaptin-1	AQESPkNSAAEIPVTSNGEVDDSR
A2RRP1-2	NBAS	Isoform 2 of NBAS subunit of NRZ tethering complex	DSkVTYADTLNHLEK
Q8WWI1-2	LMO7	Isoform 2 of LIM domain only protein 7	IYGENGSkSMSDVSAEDVQNLR
Q92598-2	HSPH1	Isoform Beta of Heat shock protein 105 kDa	NNFGAEPPHQNGECYPNEkNSVNMDLD
P18583-10	SON	Isoform J of Protein SON	TkSHDDGNIDLESDSFLK
P16949-2	STMN1	Isoform 2 of Stathmin	EVLQkAIEENNNFSK
Q9UKX7-2	NUP50	Isoform 2 of Nuclear pore complex protein Nup50	NSESESNkVAAETQSPSLFGSTK
Q15042-4	RAB3GAP1	Isoform 3 of Rab3 GTPase-activating protein catalytic subunit	SAFEEEGkETADITHALSK
P08670	VIM	Vimentin	ETNLDSLPLVDTHSkR
Q9UEY8-2	ADD3	Isoform 1 of Gamma-adducin	DDMHDVEDELAkR
Q9H1A4	ANAPC1	Anaphase-promoting complex subunit 1	ITIAPQkLQVEQEENR
O15111	CHUK	Inhibitor of nuclear factor kappa-B kinase subunit alpha	SkTVYEGPFASR
P51858-2	HDGF	Isoform 2 of Hepatoma-derived growth factor	EAATLEVERPLPMEVEkNSTPSEPGSGR
P78310-2	CXADR	Isoform 2 of Coxsackievirus and adenovirus receptor	SYIGSNHSSLGSMSPSNMEGYSkTQYNQVPSEDFER
P49773	HINT1	Adenosine 5'-monophosphoramidase HINT1	ADEIAkAQVAR
P07197	NEFM	Neurofilament medium polypeptide	VEEHEETFEEkLVSTK
P10809	HSPD1	60 kDa heat shock protein, mitochondrial	TVIIEQSWGSPkVTK
P35268	RPL22	Large ribosomal subunit protein eL22	SkITVTSEVPFSK
O75845	SC5D	Lathosterol oxidase	NEkLFNGEFTK
Q05655-2	PRKCD	Isoform 2 of Protein kinase C delta type	SDSASSEPVGIYQGFEkk
P84157	MXRA7	Matrix-remodeling-associated protein 7	DNkETFGEMSDGDVQEQLR
Q15121-2	PEA15	Isoform 2 of Astrocytic phosphoprotein PEA-15	ISEEDELDTkLTR
P17844	DDX5	Probable ATP-dependent RNA helicase DDX5	ENkTIVFVETK
Q9H8H0	NOL11	Nucleolar protein 11	MEEQTEILQNGFNPEEDkCNNCDQELNK
Q96KC8	DNAJC1	DnaJ homolog subfamily C member 1	PIkTATTLPDDMITQR
Q9H2U2-2	PPA2	Isoform 2 of Inorganic pyrophosphatase 2, mitochondrial	DkSTNCFGDNDPIDVCEIGSK
Q02790	FKBP4	Peptidyl-prolyl cis-trans isomerase FKBP4	TAEEMkATESGAQSAPLPMEGVDISPK
Q9UI14	RABAC1	Prenylated Rab acceptor protein 1	DQQkDAEAEGLSGTTLLPK
P49790-2	NUP153	Isoform 2 of Nuclear pore complex protein Nup153	TSQLGDSPFYPGkTTYGGAAAAVR
P46060	RANGAP1	Ran GTPase-activating protein 1	LAETLAkTQVAGGQLSFK
Q8IY81	FTSJ3	pre-rRNA 2'-O-ribose RNA methyltransferase FTSJ3	EVEVQAkTVTELVTK
O43823	AKAP8	A-kinase anchor protein 8	QFQLYEEPDTkLAR
Q8IXW5-2	RPAP2	Isoform 2 of Putative RNA polymerase II subunit B1 CTD phosphatase RPAP2	YVLGEETTkSQDSEEHDSTFPLIDSSSQNQIR
O00193	SMAP	Small acidic protein	INEELESQYQQSMDSkLSGR
P50454	SERPINH1	Serpin H1	EkLQIVEMPLAHK
Q8ND56-2	LSM14A	Isoform 2 of Protein LSM14 homolog A	TkSFFDNISCDDNR
Q96QD8	SLC38A2	Sodium-coupled neutral amino acid symporter 2	QAALkSHYADVDPENQNFLLESNLGK
P50402	EMD	Emerin	KEDALLYQSkGYNDDYYEESYFTTR
O43237-2	DYNC1LI2	Isoform 2 of Cytoplasmic dynein 1 light intermediate chain 2	SGQkTVLSNVQEELDR
P61247	RPS3A	Small ribosomal subunit protein eS1	LITEDVQGkNCLTNFHGMDLTR
Q71F23-2	CENPU	Isoform 2 of Centromere protein U	ELNIVLPEFEkTHLEHQQR
Q92538-2	GBF1	Isoform 2 of Golgi-specific brefeldin A-resistance guanine nucleotide exchange factor 1	DELFkQTVIQDPMPMEPQGQKPLASAHLTSAAGDTR
O00273	DFFA	DNA fragmentation factor subunit alpha	QEESkAAFGEEVDAVDTGISR
Q9HB71-3	CACYBP	Isoform 3 of Calcyclin-binding protein	EKPSYDTETDPSEGLMNVLkK
P22234-2	PAICS	Isoform 2 of Bifunctional phosphoribosylaminoimidazole carboxylase/phosphoribosylaminoimidazole succinocarboxamide synthetase	TkEVYELLDSPGK
P30519	HMOX2	Heme oxygenase 2	CPFYAAEQDkGALEGSSCPFR
P61978-2	HNRNPK	Isoform 2 of Heterogeneous nuclear ribonucleoprotein K	METEQPEETFPNTETNGEFGkR
Q9UBB4-2	ATXN10	Isoform 2 of Ataxin-10	TVLkLASEEPPDDEEALATIR
Q6NZY4-2	ZCCHC8	Isoform 2 of Zinc finger CCHC domain-containing protein 8	TSEkQTLDEPEVPEIFTK
P07814	EPRS1	Bifunctional glutamate/proline--tRNA ligase	EkTHVADFAPEVAWVTR
Q8WWM7-2	ATXN2L	Isoform 2 of Ataxin-2-like protein	FNEENYGVkTTYDSSLSSYTVPLEK
O95819-2	MAP4K4	Isoform 2 of Mitogen-activated protein kinase kinase kinase kinase 4	AASSLNLSNGETESVkTMIVHDDVESEPAMTPSK
O60264	SMARCA5	SWI/SNF-related matrix-associated actin-dependent regulator of chromatin subfamily A member 5	QkIAFTEWIEPPKR
O43583	DENR	Density-regulated protein	NFPNEFAkLTVENSPK
Q9Y2J2-2	EPB41L3	Isoform 2 of Band 4.1-like protein 3	EEGGEEVAkAVLEQEETAAASR
Q96EI5-2	TCEAL4	Isoform 2 of Transcription elongation factor A protein-like 4	MEkLYSENEGMASNQGK
P50542-2	PEX5	Isoform 2 of Peroxisomal targeting signal 1 receptor	AkSAIESDVDFWDK
P43307-2	SSR1	Isoform 2 of Translocon-associated protein subunit alpha	RPIQkVEMGTSSQNDVDMSWIPQETLNQINK
O95295	SNAPIN	SNARE-associated protein Snapin	INEDQkVALDLDPYVK
P10809	HSPD1	60 kDa heat shock protein, mitochondrial	NIGAkLVQDVANNTNEEAGDGTTTATVLAR
P49792	RANBP2	E3 SUMO-protein ligase RanBP2	TIEFGkTNFVQPMPGEGLR
O75821	EIF3G	Eukaryotic translation initiation factor 3 subunit G	PTGDFDSKPSWADQVEEEGEDDkCVTSELLK
O00767	SCD	Stearoyl-CoA desaturase	VLQNGGDkLETMPLYLEDDIRPDIK
Q86TB9-4	PATL1	Isoform 4 of Protein PAT1 homolog 1	LSkMVIENELEDPAIMR
P53618	COPB1	Coatomer subunit beta	EAGELKPEEEITVGPVQkLVTEMGTYATQSALSSSR

### Sheet: Tab 4. Peptides from Rep 3
Protein ID	Gene	Protein Description	Peptide
O95757	HSPA4L	Heat shock 70 kDa protein 4L	MQVDQEEGHQkCHAEHTPEEEIDHTGAK
Q14739	LBR	Delta(14)-sterol reductase LBR	SASASHQADIkEAR
P49959-2	MRE11	Isoform 2 of Double-strand break repair protein MRE11	QkNTNEEDDEVR
Q9NYF8-2	BCLAF1	Isoform 2 of Bcl-2-associated transcription factor 1	EEEFkTHHEMK
P67809	YBX1	Y-box-binding protein 1	NYQQNYQNSESGEkNEGSESAPEGQAQQR
Q9Y6X4	FAM169A	Soluble lamin-associated protein of 75 kDa	DAFASTSEGHDkTSVSTHTR
P34932	HSPA4	Heat shock 70 kDa protein 4	EEEkMQVDQEEPHVEEQQQQTPAENK
Q16543	CDC37	Hsp90 co-chaperone Cdc37	SMVNTkPEKTEEDSEEVR
Q9Y2W1	THRAP3	Thyroid hormone receptor-associated protein 3	EESAASGGAAYTkR
Q9BSJ5-2	C17orf80	Isoform 2 of Uncharacterized protein C17orf80	NSkLVVDKPEQTVK
Q15042-4	RAB3GAP1	Isoform 3 of Rab3 GTPase-activating protein catalytic subunit	FGTEkCEQEEEKEDLER
Q96JJ7	TMX3	Protein disulfide-isomerase TMX3	YEVSkSENENQEQIEESK
P27824-2	CANX	Isoform 2 of Calnexin	KPkAEEDEILNR
O95873	C6orf47	Uncharacterized protein C6orf47	VSGAASEPSKEEPQVEQLGSkR
P19338	NCL	Nucleolin	TVTPAkAVTTPGK
Q15738	NSDHL	Sterol-4-alpha-carboxylate 3-dehydrogenase, decarboxylating	THLTEDTPkVNADIEK
P30519	HMOX2	Heme oxygenase 2	NSGALEkENQMR
Q8NFQ8	TOR1AIP2	Torsin-1A-interacting protein 2	EPLDPDPSHSPSDkVGR
Q96S66-2	CLCC1	Isoform 2 of Chloride channel CLIC-like protein 1	ETGGILGEGTPkESSTESSQSAkPVSGQDTSGNTEGSPAAEK
Q9H3P7	ACBD3	Golgi resident protein GCP60	VNATVPSNMMSVNGQAkTHTDSSEK
Q14247-2	CTTN	Isoform 2 of Src substrate cortactin	QDkCALGWDHQEK
P48651-2	PTDSS1	Isoform 2 of Phosphatidylserine synthase 1	EkTYSECEDGTYSPEISWHHR
P05783	KRT18	Keratin, type I cytoskeletal 18	VVSETNDTkVLR
Q86V48-2	LUZP1	Isoform 2 of Leucine zipper protein 1	DAGMENESVkSVR
Q9Y5Q9	GTF3C3	General transcription factor 3C polypeptide 3	GkLSAEENPDDSEVPSSSGINSTK
O75427	LRCH4	Leucine-rich repeat and calponin homology domain-containing protein 4	YDGGLDSGFHSVDSGSkR
Q9NP61-2	ARFGAP3	Isoform 2 of ADP-ribosylation factor GTPase-activating protein 3	DTETVLkTTGYSDRPTAR
P13639	EEF2	Elongation factor 2	FAAkGEGQLGPAER
P28288	ABCD3	ATP-binding cassette sub-family D member 3	HLkSTHSELLEDYYQSGR
P20700	LMNB1	Lamin-B1	kSMYEEEINETR
Q15459-2	SF3A1	Isoform 2 of Splicing factor 3A subunit 1	IGEEEIQKPEEkVTWDGHSGSMAR
P51572-2	BCAP31	Isoform 2 of B-cell receptor-associated protein 31	LQAAVDGPMDkK
Q9NZI8	IGF2BP1	Insulin-like growth factor 2 mRNA-binding protein 1	DTkTADEVPLK
Q96S66-2	CLCC1	Isoform 2 of Chloride channel CLIC-like protein 1	ETGGILGEGTPkESSTESSQSAK
O43432-3	EIF4G3	Isoform 3 of Eukaryotic translation initiation factor 4 gamma 3	VLESEQDkMSQGFHPER
P46821	MAP1B	Microtubule-associated protein 1B	SPSDSGYSYETIGkTTK
Q96CT7	CCDC124	Coiled-coil domain-containing protein 124	AkSHLEVPLEENVNR
Q8WWY3-2	PRPF31	Isoform 2 of U4/U6 small nuclear ribonucleoprotein Prp31	VDSFHESTEGkVGYELK
Q04637-3	EIF4G1	Isoform B of Eukaryotic translation initiation factor 4 gamma 1	LLkNHDEESLECLCR
Q15042-4	RAB3GAP1	Isoform 3 of Rab3 GTPase-activating protein catalytic subunit	AAAMTPPEEELkR
Q96KA5-2	CLPTM1L	Isoform 2 of Lipid scramblase CLPTM1L	VNEFGESYEEkATR
O00161	SNAP23	Synaptosomal-associated protein 23	AYkTTWGDGGENSPCNVVSK
Q5JTV8-3	TOR1AIP1	Isoform 3 of Torsin-1A-interacting protein 1	YEATSVQQkVNFSEEGETEEDDQDSSHSSVTTVK
P48444	ARCN1	Coatomer subunit delta	LkSEGETIMSSSMGK
O95551-2	TDP2	Isoform 2 of Tyrosyl-DNA phosphodiesterase 2	RPETISEPkTYVDLTNEETTDSTTSK
P51858-2	HDGF	Isoform 2 of Hepatoma-derived growth factor	GNAEGSSDEEGkLVIDEPAK
Q9NY93-2	DDX56	Isoform 2 of Probable ATP-dependent RNA helicase DDX56	LkTYFEDNPR
P46821	MAP1B	Microtubule-associated protein 1B	ITSFPESEGYSYETSTkTTR
Q86UE4	MTDH	Protein LYRIC	EVDEGAWETkISHR
Q9UKX7-2	NUP50	Isoform 2 of Nuclear pore complex protein Nup50	NSESESNkVAAETQSPSLFGSTK
P55265-2	ADAR	Isoform 2 of Double-stranded RNA-specific adenosine deaminase	ESEkTAESQTPTPSATSFFSGK
P05787-2	KRT8	Isoform 2 of Keratin, type II cytoskeletal 8	DGkLVSESSDVLPK
P07197-2	NEFM	Isoform 2 of Neurofilament medium polypeptide	VEEHEETFEEkLVSTK
P07197-2	NEFM	Isoform 2 of Neurofilament medium polypeptide	EEEkGVVTNGLDLSPADEK
P10809	HSPD1	60 kDa heat shock protein, mitochondrial	TVIIEQSWGSPkVTK
Q5JTV8-3	TOR1AIP1	Isoform 3 of Torsin-1A-interacting protein 1	QPSVLSSGYQkTPQEWAPQTAR
P35268	RPL22	Large ribosomal subunit protein eL22	SkITVTSEVPFSK
Q96KC8	DNAJC1	DnaJ homolog subfamily C member 1	PIkTATTLPDDMITQR
Q9Y3I0	RTCB	RNA-splicing ligase RtcB homolog	VASPkLVMEEAPESYK
P49790-2	NUP153	Isoform 2 of Nuclear pore complex protein Nup153	TSQLGDSPFYPGkTTYGGAAAAVR
Q02790	FKBP4	Peptidyl-prolyl cis-trans isomerase FKBP4	TAEEMkATESGAQSAPLPMEGVDISPK
O00273-2	DFFA	Isoform DFF35 of DNA fragmentation factor subunit alpha	QEESkAAFGEEVDAVDTGISR
P30519	HMOX2	Heme oxygenase 2	CPFYAAEQDkGALEGSSCPFR
P22234-2	PAICS	Isoform 2 of Bifunctional phosphoribosylaminoimidazole carboxylase/phosphoribosylaminoimidazole succinocarboxamide synthetase	TkEVYELLDSPGK
P07814	EPRS1	Bifunctional glutamate/proline--tRNA ligase	EkTHVADFAPEVAWVTR
Q8WWM7-2	ATXN2L	Isoform 2 of Ataxin-2-like protein	FNEENYGVkTTYDSSLSSYTVPLEK
P10809	HSPD1	60 kDa heat shock protein, mitochondrial	NIGAkLVQDVANNTNEEAGDGTTTATVLAR
Q8N5K1	CISD2	CDGSH iron-sulfur domain-containing protein 2	ENPkVVNEINIEDLCLTK
O14530-2	TXNDC9	Isoform 2 of Thioredoxin domain-containing protein 9	VLEHQLLQTTkLVEEHLDSEIQK

### Sheet: Tab 5. Column definitions
Associated Tabs	Column name	Column definition
1, 2, 3, 4	Protein ID	UniProt accesion IDs for the protein group
	Gene	Gene names
	Protein Description	Protein Description
	Peptide	Sequences of FlexID labeled peptides. The modified residues are shown in lowercase letters.
