## Extended Data Table 5 for "Computational design of a versatile, zero-radius proximity labeling enzyme"

### Sheet: Tab 1. Normalized PLF values 
Compound ID	Normalized PLF value (IKZF1, rep1)	Normalized PLF value (IKZF1, rep2)	Normalized PLF value (Wee1, rep1)	Normalized PLF value (Wee1, rep2)	Normalized PLF value (CK1α, rep1)	Normalized PLF value (CK1α, rep2)	Compound description	Source
DMSO	0.982394	1.01761	1.05263	0.947368	1.0282	0.9718	Control	Control
Pomalidomide	3.4507	3.58803	1.02786	0.98452	1.04989	0.976139	IKZF1 molecular glue	PMID: 36970148
Lenalidomide	3.7993	3.52465	1.07121	1.00929	1.03254	1.05423	IKZF1 molecular glue	PMID: 36970148
CC-92480	17.5246	7.87324	1.07121	0.767802	0.889371	0.798265	IKZF1 molecular glue	PMID: 32130004
DEG-35	2.54225	2.95423	1.22601	1.18266	2.49458	2.50325	CK1α/IKZF2 molecular glue	PMID: 36898380
SJ3149	3.02465	3.12676	1.17028	1.0774	2.3167	2.27332	CK1α molecular glue	PMID: 38228616
TMX-4113	2.25704	2.69014	0.996904	1.0031	1.07592	1.23644	CK1α molecular glue	PMID: 34965125
TMX-4116	2.1162	2.3662	1.18266	1.06502	1.20174	1.07592	CK1α molecular glue	PMID: 34965125
QXG-06-29	3.23239	3.51408	1.46749	1.39938	1.40998	1.44469	CK1α molecular glue SAR series	Compound 1, PMID: 39873536
QXG-06-3-2	1.26408	1.44718	1.17028	1.13932	1.25813	1.23644	CK1α molecular glue SAR series	Compound 2, PMID: 39873536
QXG-06-43-2	2.45423	2.8662	1.12693	1.08359	2.09544	2.21258	CK1α molecular glue SAR series	Compound 4, PMID: 39873536
QXG-06-132-2	2.1831	2.15493	1.08359	1.09598	1.47072	1.46204	CK1α molecular glue SAR series	Compound 3, PMID: 39873536
QXG-06-44-2	3.2993	3.28169	1.10836	1.33746	2.43384	2.37744	CK1α molecular glue SAR series	Compound 6, PMID: 39873536
QXG-06-132-3	2.67606	2.55634	1.12693	1.09598	1.4577	1.39696	CK1α molecular glue SAR series	Compound 5, PMID: 39873536
QXG-06-47-1	1.48239	1.28169	1.07121	0.990712	1.30152	1.16703	CK1α molecular glue SAR series	Compound 7, PMID: 39873536
QXG-06-47-7	1.40493	1.45775	1.09598	0.978328	1.1757	1.07158	CK1α molecular glue SAR series	Compound 8, PMID: 39873536
QXG-06-43-3	1.03521	0.978873	1.0774	0.897833	1.04121	0.963124	CK1α molecular glue SAR series	Compound 11, PMID: 39873536
QXG-06-63	3.60915	3.66549	1.13313	1.0774	1.6833	1.55315	CK1α molecular glue SAR series	Compound 13, PMID: 39873536
QXG-06-133-2	1.60915	1.71831	1.0774	1.01548	1.39262	1.36226	CK1α molecular glue SAR series	Compound 17, PMID: 39873536
QXG-06-133-3	2.94366	2.92606	1.19505	1.16409	2	1.87852	CK1α molecular glue SAR series	Compound 15, PMID: 39873536
QXG-06-133-4	2.59507	2.52113	1.09598	1.08978	2.01735	1.96963	CK1α molecular glue SAR series	Compound 18, PMID: 39873536
QXG-06-133-5	2.94366	3.35915	1.19505	1.13932	1.76139	1.73536	CK1α molecular glue SAR series	Compound 19, PMID: 39873536
QXG-06-133-6	3.6338	4.07042	1.05882	1.05882	1.8308	1.76139	CK1α molecular glue SAR series	Compound 16, PMID: 39873536
QXG-06-131-1	3.28873	3.68662	1.05263	1.13313	2.66377	2.6551	CK1α molecular glue SAR series	Compound 25, PMID: 39873536
QXG-06-131-2	3.35915	3.53521	1.10217	1.04025	2.98482	3.03254	CK1α molecular glue SAR series	Compound 22, PMID: 39873536
QXG-06-131-3	3.20423	3.40141	1.08978	1.04025	3.31453	3.41866	CK1α molecular glue SAR series	Compound 27, PMID: 39873536
QXG-06-131-4	3.6338	2.8169	1.14551	0.965944	2.27332	2.08243	CK1α molecular glue SAR series	Compound 28, PMID: 39873536
QXG-06-131-5	2.48239	3.14437	1.12074	1.08978	1.61388	1.54881	CK1α molecular glue SAR series	Compound 14, PMID: 39873536
QXG-06-131-10	2.76408	2.92606	1.15789	1.07121	2.06074	1.86985	CK1α molecular glue SAR series	Compound 26, PMID: 39873536
HRZ-01-057-2	2.5669	2.83099	1.49845	1.54799	1.77874	1.67896	Wee1 molecular glue SAR series	Compound 2, PMID: 39499896
HRZ-01-089-5	2.48944	3.03521	2.06192	2.26625	3.04989	2.89805	Wee1 molecular glue SAR series	PMID: 39499896
HRZ-01-090-3	1.05634	1.04225	1.05263	1.02167	1.05857	0.993492	Wee1 molecular glue SAR series	Compound 5, PMID: 39499896
HRZ-01-102-4	2.77465	3.22183	1.78947	2.08669	1.84816	1.8872	Wee1 molecular glue SAR series	PMID: 39499896
HRZ-01-115-3	2.44718	2.5669	1.04644	1.05882	1.55315	1.46204	Wee1 molecular glue SAR series	PMID: 39499896
HRZ-01-133-7	1.04225	1.08099	1.15789	1.14551	1.03688	1.04121	Wee1 molecular glue SAR series	Compound 13, PMID: 39499896
HRZ-01-145-1	1.19014	1.29225	1.47988	1.57895	1.06291	1.08894	Wee1 molecular glue SAR series	PMID: 39499896
HRZ-01-163-1	0.943662	1.05282	0.996904	1.0031	0.9718	1.12364	Wee1 molecular glue SAR series	PMID: 39499896
HRZ-01-166-1	3.17254	3.76408	1.65944	1.52941	1.82213	2	Wee1 molecular glue SAR series	Compound 9, PMID: 39499896
HRZ-01-171-1	4.38732	4.91549	1.37461	1.28173	1.45336	1.59219	Wee1 molecular glue SAR series	Compound 7, PMID: 39499896
HRZ-01-175-1	2.00704	2.04225	1.17647	1.19505	2.06508	1.85249	Wee1 molecular glue SAR series	PMID: 39499896
HRZ-01-178-2	1.57394	1.18662	1.56037	1.55418	1.07592	0.941432	Wee1 molecular glue SAR series	PMID: 39499896
HRZ-01-194-1	2.16197	2.2007	1.23839	1.21981	1.18438	1.16703	Wee1 molecular glue SAR series	PMID: 39499896
HRZ-02-023-1	1.29225	1.66549	1.47368	1.71517	1.57918	1.50108	Wee1 molecular glue SAR series	PMID: 39499896
HRZ-01-098-1	2.84155	2.78873	2.30341	2.32198	2.27332	2.12148	Wee1 molecular glue SAR series	Compound 10, PMID: 39499896
QXG-06-22-5	1.19718	1.20775	1.28793	1.25077	1.08894	1.07158	CK1α molecular glue SAR series	Compound 6, PMID: 39499896
ZNL-02-096 200 nM	1.94014	2.08803	1.37461	1.35604	1.0282	1.10195	Wee1 PROTAC	PMID: 31735695
ZNL-02-096 2 μM	3.88028	4.45423	1.08359	1.06502	1.05423	1.13232	Wee1 PROTAC	PMID: 31735695

### Sheet: Tab 2. Raw MFI values
Compound ID	Raw PE MFI (IKZF1, rep1)	Raw PE MFI (IKZF1, rep2)	Raw PE MFI (Wee1, rep1)	Raw PE MFI (Wee1, rep2)	Raw PE MFI (CK1α, rep1)	Raw PE MFI (CK1α, rep2)
DMSO	279	289	170	153	237	224
Pomalidomide	980	1019	166	159	242	225
Lenalidomide	1079	1001	173	163	238	243
CC-92480	4977	2236	173	124	205	184
DEG-35	722	839	198	191	575	577
SJ3149	859	888	189	174	534	524
TMX-4113	641	764	161	162	248	285
TMX-4116	601	672	191	172	277	248
QXG-06-29	918	998	237	226	325	333
QXG-06-3-2	359	411	189	184	290	285
QXG-06-43-2	697	814	182	175	483	510
QXG-06-132-2	620	612	175	177	339	337
QXG-06-44-2	937	932	179	216	561	548
QXG-06-132-3	760	726	182	177	336	322
QXG-06-47-1	421	364	173	160	300	269
QXG-06-47-7	399	414	177	158	271	247
QXG-06-43-3	294	278	174	145	240	222
QXG-06-63	1025	1041	183	174	388	358
QXG-06-133-2	457	488	174	164	321	314
QXG-06-133-3	836	831	193	188	461	433
QXG-06-133-4	737	716	177	176	465	454
QXG-06-133-5	836	954	193	184	406	400
QXG-06-133-6	1032	1156	171	171	422	406
QXG-06-131-1	934	1047	170	183	614	612
QXG-06-131-2	954	1004	178	168	688	699
QXG-06-131-3	910	966	176	168	764	788
QXG-06-131-4	1032	800	185	156	524	480
QXG-06-131-5	705	893	181	176	372	357
QXG-06-131-10	785	831	187	173	475	431
HRZ-01-057-2	729	804	242	250	410	387
HRZ-01-089-5	707	862	333	366	703	668
HRZ-01-090-3	300	296	170	165	244	229
HRZ-01-102-4	788	915	289	337	426	435
HRZ-01-115-3	695	729	169	171	358	337
HRZ-01-133-7	296	307	187	185	239	240
HRZ-01-145-1	338	367	239	255	245	251
HRZ-01-163-1	268	299	161	162	224	259
HRZ-01-166-1	901	1069	268	247	420	461
HRZ-01-171-1	1246	1396	222	207	335	367
HRZ-01-175-1	570	580	190	193	476	427
HRZ-01-178-2	447	337	252	251	248	217
HRZ-01-194-1	614	625	200	197	273	269
HRZ-02-023-1	367	473	238	277	364	346
HRZ-01-098-1	807	792	372	375	524	489
QXG-06-22-5	340	343	208	202	251	247
ZNL-02-096 200 nM	551	593	222	219	237	254
ZNL-02-096 2 μM	1102	1265	175	172	243	261

### Sheet: Tab 3. DC50 and DMax
Compound ID	IKZF1 DC50/nM	IKZF1 Dcmax	WEE1 DC50/nM	WEE1 Dmax	CK1α DC50/nM	CK1α Dmax
DMSO	NA	NA	NA	NA	NA	NA
Pomalidomide	50	89±1	NA	NA	NA	NA
Lenalidomide	120	75±2	NA	NA	NA	NA
CC-92480	NA	NA	NA	NA	NA	NA
DEG-35	NA	NA	NA	NA	1.38	94
SJ3149	NA	NA	NA	NA	1.49	94
TMX-4113	NA	NA	NA	NA	NA	NA
TMX-4116	NA	NA	NA	NA	600	64
QXG-06-29	NA	NA	NA	NA	10	86
QXG-06-3-2	NA	NA	NA	NA	46.8	60
QXG-06-43-2	NA	NA	NA	NA	79	88
QXG-06-132-2	NA	NA	NA	NA	7.6	77
QXG-06-44-2	NA	NA	NA	NA	5.7±1.7	90±2
QXG-06-132-3	NA	NA	NA	NA	8.8±1.7	80±3
QXG-06-47-1	NA	NA	NA	NA	88±22	63±8
QXG-06-47-7	NA	NA	NA	NA	79±6	55±6
QXG-06-43-3	NA	NA	NA	NA	>1000	n.d.
QXG-06-63	NA	NA	NA	NA	138±36	78±3
QXG-06-133-2	NA	NA	NA	NA	87±23	79±8
QXG-06-133-3	NA	NA	NA	NA	4.7±0.5	85±4
QXG-06-133-4	NA	NA	NA	NA	61±10	83±1
QXG-06-133-5	NA	NA	NA	NA	61±4	85±4
QXG-06-133-6	NA	NA	NA	NA	11.1±0.7	84±1
QXG-06-131-1	NA	NA	NA	NA	3.1±1.3	94±2
QXG-06-131-2	NA	NA	NA	NA	1.1±1.2	96±4
QXG-06-131-3	NA	NA	NA	NA	8.1±2.1	93±0.3
QXG-06-131-4	NA	NA	NA	NA	1.6±1.0	92±2
QXG-06-131-5	NA	NA	NA	NA	82±13	83±6
QXG-06-131-10	NA	NA	NA	NA	17.5±4.5	88±2
HRZ-01-057-2	NA	NA	28	63	4	81
HRZ-01-089-5	NA	NA	1	93	1	95
HRZ-01-090-3	NA	NA	>1000	n.d.	>1000	n.d.
HRZ-01-102-4	NA	NA	10	87	1	88
HRZ-01-115-3	NA	NA	>1000	19	17	82
HRZ-01-133-7	NA	NA	140	85	>1000	n.d.
HRZ-01-145-1	NA	NA	33	0	116	0
HRZ-01-163-1	NA	NA	>1000	n.d.	>1000	n.d.
HRZ-01-166-1	NA	NA	1.9	78	1.8	n.d.
HRZ-01-171-1	NA	NA	10	87	10.6	84
HRZ-01-175-1	NA	NA	>1000	n.d.	1	0
HRZ-01-178-2	NA	NA	22	0	213	0
HRZ-01-194-1	NA	NA	70	60	40	70
HRZ-02-023-1	NA	NA	NA	NA	NA	NA
HRZ-01-098-1	NA	NA	1.6	92	1.6	92
QXG-06-22-5	NA	NA	91	61	>1000	n.d.
ZNL-02-096	NA	NA	1	56	NA	NA

### Sheet: Tab 4. Column definitions
Associated Tabs	Column name	Column definition
1, 2, 3, 4	Compound ID	Compound names
1	Normalized PLF value (IKZF1, rep1)	Normalized PLF values for molecular glue–treated vs. DMSO-treated samples using IKZF1-immobilized beads (replicate 1).
	Normalized PLF value (IKZF1, rep2)	Normalized PLF values for molecular glue–treated vs. DMSO-treated samples using IKZF1-immobilized beads (replicate 2).
	Normalized PLF value (Wee1, rep1)	Normalized PLF values for molecular glue–treated vs. DMSO-treated samples using Wee1-immobilized beads (replicate 1).
	Normalized PLF value (Wee1, rep2)	Normalized PLF values for molecular glue–treated vs. DMSO-treated samples using Wee1-immobilized beads (replicate 2).
	Normalized PLF value (CK1α, rep1)	Normalized PLF values for molecular glue–treated vs. DMSO-treated samples using CK1α-immobilized beads (replicate 1).
	Normalized PLF value (CK1α, rep2)	Normalized PLF values for molecular glue–treated vs. DMSO-treated samples using CK1α-immobilized beads (replicate 2).
	Compound description	Compound target information
	Source	Reference to the original publication of the compound
2	Raw PE MFI (IKZF1, rep1)	Raw median fluorescence intensity of IKZF1-immobilized beads under each treatment condition (replicate 1).
	Raw PE MFI (IKZF1, rep2)	Raw median fluorescence intensity of IKZF1-immobilized beads under each treatment condition (replicate 2).
	Raw PE MFI (Wee1, rep1)	Raw median fluorescence intensity of Wee1-immobilized beads under each treatment condition (replicate 1).
	Raw PE MFI (Wee1, rep2)	Raw median fluorescence intensity of Wee1-immobilized beads under each treatment condition (replicate 2).
	Raw PE MFI (CK1α, rep1)	Raw median fluorescence intensity of CK1α-immobilized beads under each treatment condition (replicate 1).
	Raw PE MFI (CK1α, rep2)	Raw median fluorescence intensity of CK1α-immobilized beads under each treatment condition (replicate 2).
3	IKZF1 DC50/nM	Half-maximal IKZF1 degradation concentration (HiBiT assay)
	IKZF1 Dcmax	Maximum fraction of IKZF1 degraded by the compound in the HiBiT assay. Dmax values reported as n.d. if less than 10% degradation at the highest hit concentration tested.
	WEE1 DC50/nM	Half-maximal Wee1 degradation concentration (HiBiT assay)
	WEE1 Dmax	Maximum fraction of Wee1 degraded by the compound in the HiBiT assay. Dmax values reported as n.d. if less than 10% degradation at the highest hit concentration tested.
	CK1α DC50/nM	Half-maximal CK1α degradation concentration (HiBiT assay)
	CK1α Dmax	Maximum fraction of CK1α degraded by the compound in the HiBiT assay. Dmax values reported as n.d. if less than 10% degradation at the highest hit concentration tested.
