## Extended Data Table 6 for "Computational design of a versatile, zero-radius proximity labeling enzyme"

### Sheet: Tab 1. SEC-SAXS Averaged Data
identity	protein	condition	num_samples	folder_subfolder_list	avg_uv260_280_ratio	std_uv260_280_ratio	avg_volume_fraction_1	std_volume_fraction_1	avg_volume_fraction_2	std_volume_fraction_2	avg_volume_fraction_3	std_volume_fraction_3	avg_volume_fraction_4	std_volume_fraction_4	avg_volume_fraction_5	std_volume_fraction_5	avg_total_open	std_total_open	avg_total_closed	std_total_closed	avg_weighted_rg	std_weighted_rg
W37V + Apo	W37V	Apo	4	20240528_S3_30ul_2s_032; 20240528_S3_50ul_2s_038; 20250228_nS13_10ul_070; 20250228_nS13_30ul_078	0.606195	0.0259573	0.880698	0.0302602	0.000148567	0.000268677	0.00133893	0.00154619	0.0150068	0.017566	0.102807	0.0173429	0.0014875	0.00170984	0.998512	0.00184043	26.4896	0.206504
A48N + Apo	A48N	Apo	2	20250228_nS15_10ul_072; 20250228_nS15_30ul_080	0.615442	0.00215294	0.909892	0.00355168	0.00469846	0.00195858	0.00124628	0.00176251	0.000142379	0.000201354	0.0840208	0.0035464	0.00594474	0.000196074	0.994055	0.000196074	22.7682	0.0224715
WT A48N + Apo	WT A48N	Apo	6	20240528_S2_30ul_2s_030; 20240528_S2_50ul_2s_036; 20240528_S2_75ul_2s_042; 20250228_S3_30ul_086; 20250226_nS9_10ul_065; 20250228_nS9_30ul_074	0.553166	0.0296396	0.88283	0.0161527	0.0101217	0.00750384	0.00686611	0.00954551	0.000282833	0.00038938	0.0999194	0.0077618	0.0169878	0.015704	0.983032	0.0155831	23.1442	0.0121198
WT + Apo	WT	Apo	8	20240528_S1_30ul_2s_028; 20240528_S1_30ul_2s_034; 20240528_S1_50ul_2s_041; 20240528_S1_70ul_2s_047; 20250226_S4_10ul_023; 20250228_S4_30ul_087; 20250228_nS10_10ul_067; 20250228_nS10_30ul_075	0.581468	0.0134065	0.827756	0.0285723	0.00169586	0.00234246	0.0243412	0.0127035	0.0323254	0.0316427	0.113746	0.0124109	0.026037	0.0120307	0.973828	0.0119665	25.3859	0.280957
W37V + LA-AMS	W37V	LA-AMS	2	20250228_nS5_10ul_092; 20240714_newS7_100ul_sc_058	0.783142	0.0276139	0.916951	0.0525055	0.0827961	0.0521485	0	0	0.000252463	0.000357036	0	0	0.0827961	0.0521485	0.917204	0.0521485	22.0472	0.504174
WT + LA-AMS	WT	LA-AMS	3	20250226_nS2_30ul_054; 20250228_S2_30ul_085; 20250228_nS2_10ul_089	0.785405	0.00695853	0.905672	0.00998305	0.0943279	0.00998305	0	0	0	0	0	0	0.0943279	0.00998305	0.905672	0.00998305	21.6966	0.0633473
FlexID + ATP	FlexID	ATP	2	20250725_S1_10ul_030; 20250725_S1_90ul_034	0.59854	0.0126078	0.348814	0.0266077	0.514587	0.00507228	0.039133	0.0553424	0.00754558	0.0106711	0.0899748	0.0976164	0.55372	0.0604147	0.446335	0.0603377	24.9808	0.199795
FlexID + Apo	FlexID	Apo	4	20250228_nS11_10ul_068; 20250228_nS11_30ul_076; 20250725_S22_10ul_043; 20250725_S22_90ul_053	0.596694	0.0307309	0.337982	0.0158399	0.531557	0.0303409	0.052323	0.00736907	0.00170488	0.00133211	0.0764743	0.0301073	0.58388	0.02464	0.416161	0.0246565	24.5998	0.0886694
A48N + LA-AMS	A48N	LA-AMS	3	20250226_nS7_30ul_048; 20250228_nS7_10ul_094; 20250228_nS7_30ul_066	0.785812	0.0285971	0.138332	0.0278753	0.750913	0.0488311	0.00198428	0.00177927	0.108546	0.0420222	0.000219149	0.000379578	0.752897	0.0499074	0.247098	0.0498806	28.1759	0.443943
WT A48N + LA-AMS	WT A48N	LA-AMS	5	20240714_newS1_50ul_sc_052; 20250226_nS1_30ul_040; 20250226_nS1_30ul_053; 20250228_S1_30ul_084; 20250228_nS1_10ul_088	0.786097	0.0464302	0.0999561	0.0277308	0.788463	0.0687701	0.00209676	0.00259832	0.109017	0.0449835	0.000411759	0.000920721	0.79056	0.0705737	0.209385	0.0706662	26.1533	1.41672
FlexID + LA-AMS	FlexID	LA-AMS	5	20250226_nS3_30ul_044; 20250228_nS3_10ul_090; 20250725_S23_10ul_044; 20250725_S2_10ul_031; 20250725_S2_90ul_035	0.778524	0.028435	0.107109	0.0216263	0.860105	0.0382041	0.0112664	0.0146509	0.010925	0.0133199	0.0104591	0.0115195	0.871372	0.0263399	0.128493	0.0266639	24.6456	0.0310421
FlexID + ATP + BCN	FlexID	ATP + BCN	2	20250725_S21_10ul_042; 20250725_S21_90ul_052	0.758439	0.0205658	0.0888932	0.0304344	0.880919	0.0133659	0.00518192	0.00732834	0.0184815	0.000906238	0.00639343	0.00904167	0.886101	0.0206942	0.113768	0.0204865	24.9005	0.0299526

### Sheet: Tab 2. SEC-SAXS Complete Data
filename	average_chi2	folder	subfolder	protein	condition	identity	average_uv280	average_uv260	average_uv260_280_ratio	total_window_range	num_volume_fractions	volume_fraction_1	volume_fraction_2	volume_fraction_3	volume_fraction_4	volume_fraction_5	Total Open	Total Closed	weighted_avg_radius_of_gyration
20250228_Ave_nS15_10ul_072_0_295-299_trimmed_0.4.log	1.5975	20250228	nS15_10ul_072	A48N	Apo	A48N + Apo	1944.8	1193.95	0.613919	290-294, 295-299, 300-304, 305-309	5	0.912403	0.00608338	0	0	0.0815131	0.00608338	0.993917	22.7523
20250228_Ave_nS15_30ul_080_0_300-304_trimmed_0.4.log	2.9	20250228	nS15_30ul_080	A48N	Apo	A48N + Apo	5787.47	3570.66	0.616964	285-289, 290-294, 295-299, 300-304, 305-309, 310-314	5	0.907381	0.00331353	0.00249256	0.000284757	0.0865285	0.00580609	0.994194	22.7841
20250226_Ave_nS7_30ul_048_0_290-294_trimmed_0.4.log	2.16	20250226	nS7_30ul_048	A48N	LA-AMS	A48N + LA-AMS	4030.57	3295.19	0.817549	270-274, 275-279, 280-284, 285-289, 290-294, 295-299, 300-304, 305-309, 310-314	5	0.118225	0.80666	0.00343768	0.0716775	0	0.810098	0.189902	27.9196
20250228_Ave_nS7_10ul_094_0_275-279_trimmed_0.4.log	1.2375	20250228	nS7_10ul_094	A48N	LA-AMS	A48N + LA-AMS	1048.57	799.06	0.762047	270-274, 275-279, 280-284, 285-289	5	0.170153	0.730363	0	0.0996607	0	0.730363	0.269814	28.6885
20250228_Ave_nS7_30ul_066_0_285-289_trimmed_0.4.log	1.90667	20250228	nS7_30ul_066	A48N	LA-AMS	A48N + LA-AMS	5751.33	4473.61	0.777839	270-274, 275-279, 280-284, 285-289, 290-294, 295-299, 300-304, 305-309, 310-314	5	0.126619	0.715715	0.00251517	0.154301	0.000657448	0.71823	0.281577	27.9196
20250228_Ave_nS11_10ul_068_0_290-294_trimmed_0.4.log	1.40333	20250228	nS11_10ul_068	FlexID	Apo	FlexID + Apo	1412.04	879.81	0.623077	285-289, 290-294, 295-299	5	0.339143	0.53646	0.0550927	0	0.068686	0.591553	0.407829	24.573
20250228_Ave_nS11_30ul_076_0_290-294_trimmed_0.4.log	2.486	20250228	nS11_30ul_076	FlexID	Apo	FlexID + Apo	4273.09	2663.7	0.623366	285-289, 290-294, 295-299, 300-304, 305-309	5	0.357092	0.507273	0.060148	0.00131027	0.0746101	0.567421	0.433012	24.5371
20250725_Ave_S22_10ul_043_0_290-294_trimmed_0.4.log	1.1875	20250725	S22_10ul_043	FlexID	Apo	FlexID + Apo	689.86	391.25	0.567144	285-289, 290-294, 295-299, 300-304	5	0.337353	0.572554	0.0426734	0.00258545	0.0451851	0.615227	0.385124	24.5583
20250725_Ave_S22_90ul_053_0_325-329_trimmed_0.4.log	1.15857	20250725	S22_90ul_053	FlexID	Apo	FlexID + Apo	1381.22	791.7	0.573189	275-279, 280-284, 285-289, 310-314, 315-319, 320-324, 325-329	5	0.318341	0.509942	0.0513781	0.00292381	0.117416	0.56132	0.43868	24.731
20250725_Ave_S1_10ul_030_0_295-299_trimmed_0.4.log	1.22	20250725	S1_10ul_030	FlexID	ATP	FlexID + ATP	73.64	43.42	0.589625	295-299	5	0.33	0.511	0	0	0.159	0.511	0.489	24.8395
20250725_Ave_S1_90ul_034_0_320-324_trimmed_0.4.log	1.2325	20250725	S1_90ul_034	FlexID	ATP	FlexID + ATP	2107.2	1280.03	0.607455	285-289, 290-294, 295-299, 300-304, 305-309, 310-314, 315-319, 320-324	5	0.367629	0.518173	0.078266	0.0150912	0.0209496	0.596439	0.40367	25.1221
20250725_Ave_S21_10ul_042_0_290-294_trimmed_0.4.log	1.02	20250725	S21_10ul_042	FlexID	ATP + BCN	FlexID + ATP + BCN	844.66	628.34	0.743897	285-289, 290-294, 295-299, 300-304	5	0.110414	0.871468	0	0.0178407	0	0.871468	0.128254	24.9217
20250725_Ave_S21_90ul_052_0_305-309_trimmed_0.4.log	1.348	20250725	S21_90ul_052	FlexID	ATP + BCN	FlexID + ATP + BCN	7388.03	5710.81	0.772981	280-284, 285-289, 290-294, 295-299, 300-304, 305-309, 310-314, 315-319, 320-324, 325-329	5	0.0673728	0.89037	0.0103638	0.0191223	0.0127869	0.900734	0.099282	24.8793
20250226_Ave_nS3_30ul_044_0_305-309_trimmed_0.4.log	1.6	20250226	nS3_30ul_044	FlexID	LA-AMS	FlexID + LA-AMS	4438.06	3655.77	0.823732	280-284, 285-289, 290-294, 295-299, 300-304, 305-309, 310-314	5	0.129798	0.815781	0.0205558	0.0340201	0	0.836337	0.163818	24.6441
20250228_Ave_nS3_10ul_090_0_285-289_trimmed_0.4.log	1.125	20250228	nS3_10ul_090	FlexID	LA-AMS	FlexID + LA-AMS	583.36	448.68	0.769131	285-289, 290-294	5	0.130388	0.826586	0.0325636	0	0.0100442	0.859149	0.140432	24.6964
20250725_Ave_S23_10ul_044_0_290-294_trimmed_0.4.log	1.14	20250725	S23_10ul_044	FlexID	LA-AMS	FlexID + LA-AMS	970.28	750.11	0.773086	285-289, 290-294, 295-299, 300-304	5	0.100135	0.877037	0	0.00888273	0.0146341	0.877037	0.123652	24.6263
20250725_Ave_S2_10ul_031_0_295-299_trimmed_0.4.log	1.11	20250725	S2_10ul_031	FlexID	LA-AMS	FlexID + LA-AMS	111.37	86.96	0.780821	295-299	5	0.086	0.908	0	0.005	0	0.908	0.091	24.6456
20250725_Ave_S2_90ul_035_0_300-304_trimmed_0.4.log	1.125	20250725	S2_90ul_035	FlexID	LA-AMS	FlexID + LA-AMS	2458.34	1833.56	0.745853	290-294, 295-299, 300-304, 305-309, 310-314, 315-319, 320-324, 325-329	5	0.0892241	0.873122	0.00321239	0.00672198	0.0276174	0.876335	0.123563	24.6157
20240528_Ave_S3_30ul_2s_032_0_295-299_trimmed_0.4.log	1.69875	20240528	S3_30ul_2s_032	W37V	Apo	W37V + Apo	5402.37	3132.7	0.579875	280-284, 285-289, 290-294, 295-299, 300-304, 305-309, 310-314, 315-319	5	0.861972	0	0	0.0194562	0.118817	0	1.00025	26.7138
20240528_Ave_S3_50ul_2s_038_0_330-334_trimmed_0.4.log	2.00083	20240528	S3_50ul_2s_038	W37V	Apo	W37V + Apo	8977.16	5278.51	0.587993	275-279, 280-284, 285-289, 290-294, 295-299, 300-304, 305-309, 310-314, 315-319, 320-324, 325-329, 330-334	5	0.85132	4.38802e-05	0	0.0379625	0.110667	4.38802e-05	0.999949	26.4403
20250228_Ave_nS13_10ul_070_0_300-304_trimmed_0.4.log	1.4425	20250228	nS13_10ul_070	W37V	Apo	W37V + Apo	1821.1	1141.29	0.626704	290-294, 295-299, 300-304, 305-309	5	0.918466	0	0.00265459	0	0.0786381	0.00265459	0.997104	26.2291
20250228_Ave_nS13_30ul_078_0_290-294_trimmed_0.4.log	2.22333	20250228	nS13_30ul_078	W37V	Apo	W37V + Apo	4868.84	3068.39	0.63021	285-289, 290-294, 295-299, 300-304, 305-309, 310-314	5	0.891035	0.000550386	0.00270115	0.00260834	0.103105	0.00325153	0.996748	26.5753
20250228_Ave_nS5_10ul_092_0_300-304_trimmed_0.4.log	1.28667	20250228	nS5_10ul_092	W37V	LA-AMS	W37V + LA-AMS	1364.91	1095.57	0.802668	290-294, 295-299, 300-304	5	0.954078	0.0459215	0	0	0	0.0459215	0.954078	21.6906
20240714_Ave_newS7_100ul_sc_058_0_345-349_trimmed_0.4.log	1.3125	20240714	newS7_100ul_sc_058	W37V	LA-AMS	W37V + LA-AMS	3674.07	2805.58	0.763616	310-314, 315-319, 320-324, 325-329, 330-334, 335-339, 340-344, 345-349	5	0.879824	0.119671	0	0.000504925	0	0.119671	0.880329	22.4037
20240528_Ave_S1_30ul_2s_028_0_300-304_trimmed_0.4.log	1.685	20240528	S1_30ul_2s_028	WT	Apo	WT + Apo	4692.64	2647.34	0.564147	285-289, 290-294, 295-299, 300-304, 305-309, 310-314, 315-319, 320-324	5	0.81998	0.00530033	0.0322493	0.0435983	0.0987248	0.0375497	0.962304	25.3452
20240528_Ave_S1_30ul_2s_034_0_315-319_trimmed_0.4.log	1.758	20240528	S1_30ul_2s_034	WT	Apo	WT + Apo	6917.33	3980.91	0.575498	270-274, 275-279, 280-284, 285-289, 290-294, 295-299, 300-304, 305-309, 310-314, 315-319	5	0.802196	0.000561364	0.0374045	0.0510221	0.10866	0.0379658	0.961879	25.7867
20240528_Ave_S1_50ul_2s_041_0_315-319_trimmed_0.4.log	1.99091	20240528	S1_50ul_2s_041	WT	Apo	WT + Apo	9154.14	5248.64	0.573362	275-279, 280-284, 285-289, 290-294, 295-299, 300-304, 305-309, 310-314, 315-319, 320-324, 325-329	5	0.792772	0	0.0173875	0.0956871	0.0938954	0.0173875	0.982355	25.7281
20240528_Ave_S1_70ul_2s_047_0_325-329_trimmed_0.4.log	1.56556	20240528	S1_70ul_2s_047	WT	Apo	WT + Apo	5427.69	3100.44	0.571226	290-294, 295-299, 300-304, 305-309, 310-314, 315-319, 320-324, 325-329, 330-334	5	0.814815	0.000669887	0.0358723	0.030743	0.117895	0.0365421	0.963453	25.0247
20250226_Ave_S4_10ul_023_0_295-299_trimmed_0.4.log	2.395	20250226	S4_10ul_023	WT	Apo	WT + Apo	3719.4	2245.54	0.603737	285-289, 290-294, 295-299, 300-304, 305-309, 310-314	5	0.853456	0	0.0161476	0.00681786	0.123219	0.0161476	0.983494	25.4739
20250228_Ave_S4_30ul_087_0_295-299_trimmed_0.4.log	1.818	20250228	S4_30ul_087	WT	Apo	WT + Apo	3778.04	2247.01	0.594755	290-294, 295-299, 300-304, 305-309, 310-314	5	0.841684	0.00154124	0.0238895	0.00431665	0.128568	0.0254307	0.974569	25.1754
20250228_Ave_nS10_10ul_067_0_290-294_trimmed_0.4.log	1.5	20250228	nS10_10ul_067	WT	Apo	WT + Apo	1646.26	953.17	0.578991	290-294, 295-299, 300-304	5	0.8793	0.00549407	0	0	0.115047	0.00549407	0.994347	25.459
20250228_Ave_nS10_30ul_075_0_295-299_trimmed_0.4.log	2.22667	20250228	nS10_30ul_075	WT	Apo	WT + Apo	5611.04	3310.68	0.59003	290-294, 295-299, 300-304, 305-309, 310-314, 315-319	5	0.817843	0	0.0317786	0.0264186	0.12396	0.0317786	0.968221	25.094
20250226_Ave_nS2_30ul_054_0_315-319_trimmed_0.4.log	1.446	20250226	nS2_30ul_054	WT	LA-AMS	WT + LA-AMS	2464.76	1945.61	0.789371	295-299, 300-304, 305-309, 310-314, 315-319	5	0.895918	0.104082	0	0	0	0.104082	0.895918	21.6613
20250228_Ave_S2_30ul_085_0_300-304_trimmed_0.4.log	1.62286	20250228	S2_30ul_085	WT	LA-AMS	WT + LA-AMS	5412	4207.13	0.777371	295-299, 300-304, 305-309, 310-314, 315-319, 320-324, 325-329	5	0.905229	0.0947714	0	0	0	0.0947714	0.905229	21.6588
20250228_Ave_nS2_10ul_089_0_290-294_trimmed_0.4.log	1.28	20250228	nS2_10ul_089	WT	LA-AMS	WT + LA-AMS	1013.18	799.88	0.789475	290-294, 295-299, 300-304	5	0.91587	0.0841304	0	0	0	0.0841304	0.91587	21.7697
20240528_Ave_S2_30ul_2s_030_0_295-299_trimmed_0.4.log	2.85143	20240528	S2_30ul_2s_030	WT A48N	Apo	WT A48N + Apo	7599.31	4266.5	0.561433	290-294, 295-299, 300-304, 305-309, 310-314, 315-319, 320-324	5	0.891545	0.00588612	0.00885805	0.00095763	0.0929813	0.0147442	0.985483	23.148
20240528_Ave_S2_50ul_2s_036_0_315-319_trimmed_0.4.log	4.11667	20240528	S2_50ul_2s_036	WT A48N	Apo	WT A48N + Apo	13851.1	7018.53	0.506711	290-294, 295-299, 300-304, 305-309, 310-314, 315-319, 320-324, 325-329, 330-334	5	0.868807	0.0194229	0.00789019	0	0.10374	0.0273131	0.972547	23.1387
20240528_Ave_S2_75ul_2s_042_0_340-344_trimmed_0.4.log	6.13	20240528	S2_75ul_2s_042	WT A48N	Apo	WT A48N + Apo	20482.1	10880.2	0.531204	295-299, 300-304, 305-309, 310-314, 315-319, 320-324, 325-329, 330-334, 335-339, 340-344, 345-349	5	0.862232	0.0187975	0.0244484	0.000215307	0.0946424	0.0432459	0.957089	23.1533
20250228_Ave_S3_30ul_086_0_305-309_trimmed_0.4.log	3.00333	20250228	S3_30ul_086	WT A48N	Apo	WT A48N + Apo	6556.63	3641.9	0.555453	290-294, 295-299, 300-304, 305-309, 310-314, 315-319	5	0.882128	0.0083305	0	0	0.10945	0.0083305	0.991578	23.1554
20250226_Ave_nS9_10ul_065_0_300-304_trimmed_0.4.log	1.4075	20250226	nS9_10ul_065	WT A48N	Apo	WT A48N + Apo	2242.65	1308.82	0.583604	290-294, 295-299, 300-304, 305-309	5	0.907385	0.000458551	0	0.000524059	0.0916323	0.000458551	0.999541	23.1225
20250228_Ave_nS9_30ul_074_0_305-309_trimmed_0.4.log	3.114	20250228	nS9_30ul_074	WT A48N	Apo	WT A48N + Apo	6060.28	3518.54	0.58059	290-294, 295-299, 300-304, 305-309, 310-314	5	0.884883	0.00783442	0	0	0.107071	0.00783442	0.991954	23.1475
20240528_Ave_S6_100ul_2s_045_0_335-339_trimmed_0.4.log	4.21429	20240528	S6_100ul_2s_045	WT A48N	LA-AMP	WT A48N + LA-AMP	28041.8	17346.1	0.618581	280-284, 285-289, 290-294, 295-299, 300-304, 305-309, 310-314, 315-319, 320-324, 325-329, 330-334, 335-339, 340-344, 345-349	5	0.516326	0.359238	0.0520276	0.0724065	0	0.411266	0.588732	27.7336
20240528_Ave_S6_30ul_2s_031_0_280-284_trimmed_0.4.log	1.688	20240528	S6_30ul_2s_031	WT A48N	LA-AMP	WT A48N + LA-AMP	8009.54	5800.7	0.724224	270-274, 275-279, 280-284, 285-289, 290-294, 295-299, 300-304, 305-309, 310-314, 315-319	5	0.342673	0.555441	0.00360367	0.0982139	0	0.559045	0.440887	28.2627
20240528_Ave_S6_50ul_2s_037_0_275-279_trimmed_0.4.log	2.28727	20240528	S6_50ul_2s_037	WT A48N	LA-AMP	WT A48N + LA-AMP	12767.9	8690.87	0.680681	275-279, 280-284, 285-289, 290-294, 295-299, 300-304, 305-309, 310-314, 315-319, 320-324, 325-329	5	0.544517	0.352141	0.0420672	0.0613096	0	0.394208	0.605827	27.9217
20240714_Ave_newS1_50ul_sc_052_0_280-284_trimmed_0.4.log	6.83182	20240714	newS1_50ul_sc_052	WT A48N	LA-AMS	WT A48N + LA-AMS	21072.8	18148.1	0.861212	280-284, 285-289, 290-294, 295-299, 300-304, 305-309, 310-314, 315-319, 320-324, 325-329, 330-334	5	0.133094	0.690247	0	0.176614	0	0.690247	0.309707	24.4907
20250226_Ave_nS1_30ul_040_0_270-274_trimmed_0.4.log	2.45222	20250226	nS1_30ul_040	WT A48N	LA-AMS	WT A48N + LA-AMS	6566.07	5223.89	0.795589	265-269, 270-274, 275-279, 280-284, 285-289, 290-294, 295-299, 300-304, 305-309	5	0.0950077	0.807476	0	0.0976488	0	0.807476	0.192656	26.2734
20250226_Ave_nS1_30ul_053_0_285-289_trimmed_0.4.log	1.45625	20250226	nS1_30ul_053	WT A48N	LA-AMS	WT A48N + LA-AMS	4151.25	3205.53	0.772184	275-279, 280-284, 285-289, 290-294, 295-299, 300-304, 305-309, 310-314	5	0.122831	0.761479	0.000637533	0.115007	0	0.762117	0.237838	25.5235
20250228_Ave_S1_30ul_084_0_285-289_trimmed_0.4.log	1.65111	20250228	S1_30ul_084	WT A48N	LA-AMS	WT A48N + LA-AMS	4356.71	3227.4	0.740788	270-274, 275-279, 280-284, 285-289, 290-294, 295-299, 300-304, 305-309, 310-314	5	0.0823733	0.805895	0.00515349	0.104595	0.00205879	0.811049	0.189027	26.1228
20250228_Ave_nS1_10ul_088_0_280-284_trimmed_0.4.log	1.205	20250228	nS1_10ul_088	WT A48N	LA-AMS	WT A48N + LA-AMS	389.45	296.26	0.760714	275-279, 280-284	5	0.0664749	0.877218	0.00469277	0.0512234	0	0.881911	0.117698	28.356

### Sheet: Tab 3. Column Definitions
	Tab	Column	Definition
	Tab 1	identity	Full Experiment identifier (protein + condition)
		protein	LplA variant tested, all mutations are on W37V background unless notated as "WT"
		condition	Sample condition (Apo is just buffer, LA-AMS is Lipoyl-AMS)
		num_samples	number of replicates performed
		folder_subfolder_list	folder and subfolders under which relevant replicates can be found
		avg_uv260_280_ratio	Average across replicates of UV260/280 of elution peak
		std_uv260_280_ratio	Standard Deviation across replicates of UV260/280 of elution peak
		avg_volume_fraction_1	Average across replicates of weighted average volume fraction given by closed monomer
		std_volume_fraction_1	Standard Deviation across replicates of weighted average volume fraction given by closed monomer
		avg_volume_fraction_2	Average across replicates of weighted average volume fraction given by open monomer
		std_volume_fraction_2	Standard Deviation across replicates of weighted average volume fraction given by open monomer
		avg_volume_fraction_3	Average across replicates of weighted average volume fraction given by open dimer
		std_volume_fraction_3	Standard Deviation across replicates of weighted average volume fraction given by open dimer
		avg_volume_fraction_4	Average across replicates of weighted average volume fraction given by AF3-predicted closed tetramer
		std_volume_fraction_4	Standard Deviation across replicates of weighted average volume fraction given by AF3-predicted closed tetramer
		avg_volume_fraction_5	Average across replicates of weighted average volume fraction given by AF3-predicted closed dimer
		std_volume_fraction_5	Standard Deviation across replicates of weighted average volume fraction given by AF3-predicted closed dimer
		avg_total_open	Average total open conformation by adding volume fractions 2 and 3
		std_total_open	Addition of Standard Deviation of volume fractions 2 and 3
		avg_total_closed	Average total open conformation by adding volume fractions 1, 4, and 5
		std_total_closed	Addition of Standard Deviation of volume fractions 1, 4, and 5
		avg_weighted_rg	Average across replicates of average radius of gyration across the elution peak
		std_weighted_rg	Standard deviation across replicates of average radius of gyration across the elution peak
	Tab 2	average_chi2	average chi2 of fit for Oligomer model fit to SAXS data across analysis windows
		total_window_range	All windows selected (based on Rg cutoff) to be within the analysis window
		average_uv280	Average UV280 across elution peak
		average_uv260	Average UV260 across elution peak
		average_uv260_280_ratio	Average UV260 / UV280 ratio across elution peak
		volume_fraction_1	Weighted average volume fraction given by closed monomer
		volume_fraction_2	Weighted average volume fraction given by open monomer
		volume_fraction_3	Weighted average volume fraction given by open dimer
		volume_fraction_4	Weighted average volume fraction given by AF3-predicted closed tetramer
		volume_fraction_5	Weighted average volume fraction given by AF3-predicted closed dimer
		Total Open	Total open conformation by adding volume fractions 2 and 3
		Total Closed	Total closed conformation by adding volume fractions 1, 4, and 5
		weighted_avg_radius_of_gyration	Weighted average radius of gyration across the elution peak
